# Long-read cDNA sequencing reveals novel isoforms and spliceosome-mutant-enriched transcripts in AML and MDS

**DOI:** 10.64898/2026.05.20.726635

**Authors:** Christopher A. Miller, Sridhar Nonavinkere Srivatsan, Michael H. Kramer, Sai Mukund Ramakrishnan, Catrina C. Fronick, Robert S. Fulton, Casey D. Katerndahl, Nichole M. Helton, Timothy J. Ley, Matthew J. Walter

## Abstract

The alternative splicing landscape of the leukemia transcriptome remains poorly characterized, since short-read sequencing cannot resolve complete transcript structures. Using the Oxford Nanopore cDNA platform, we generated nearly 2 billion long reads (median 25.8 million per sample) from 71 human samples, including 48 acute myeloid leukemia or myelodysplastic syndrome samples, 25 of which had splicing-factor gene mutations (in *SRSF2, U2AF1*, or *SF3B1*). An additional 23 samples were from sorted hematopoietic cell populations from healthy individuals. Using this dataset, we created a transcript assembly containing 174,162 novel isoforms that are not described in the reference transcriptome. Deep-scale proteomic validation confirmed that many of these transcripts are translated into protein. We also identified isoforms enriched in spliceosome-mutant samples and found proteomic evidence of frequent nonsense-mediated decay regulation of novel transcripts. This dataset is a valuable community resource, enabling detection of new transcripts in short-read data sets. An interactive portal to explore splicing patterns in these data is available at https://leylab.org/isoforms/.

**Key Points:** Long-read sequencing enables the detection of many novel transcripts in AML, including many from splice-factor-mutant patient samples

This expanded transcriptome is a valuable community resource and can be used to improve analyses of short-read RNAseq data
