## Supplemental Table 2 for "Long-read cDNA sequencing reveals novel isoforms and spliceosome-mutant-enriched transcripts in AML and MDS"

### Sheet: TableS2
Supplemental Table 2: High-confidence peptides detected from novel transcripts
Peptide	Transcript_ID	Gene_ID	Gene_Name	uniprot	ensembl	Class	Subclass
LIIAEGANGPTTPEADK	ESPRESSO:chr10:2624:959	ENSG00000148672	GLUD1	novel	novel	splicing	novel_junction
LLPAGWR	ESPRESSO:chr10:2723:89	ENSG00000107438	PDLIM1	novel	novel	newseq	frameshift
GQAALDRR	ESPRESSO:chr10:2728:196	ENSG00000236552	RPL13AP5	novel	novel	splicing	novel_junction
DYGVLLEGSGLALRR	ESPRESSO:chr10:3323:264	ENSG00000165672	PRDX3	novel	novel	splicing	novel_junction
LLANSQSLADLLDENMPDLPQDKPTPEVFSGCCNK	ESPRESSO:chr10:507:242	ENSG00000151461	UPF2	novel	novel	splicing	novel_junction
AGTGGGSPLR	ESPRESSO:chr10:729:22	ENSG00000148450	MSRB2	novel	novel	splicing	novel_junction
AGQRQPVVTAAVAAPQLTMNDFSVHRIIGR	ESPRESSO:chr11:1883:10895	ENSG00000173020	GRK2	novel	novel	newseq	non_coding_exon
ETGFSQDSSLQQFGFNDEK	ESPRESSO:chr11:1883:10984	ENSG00000110075	PPP6R3	novel	novel	splicing	novel_junction
LQEEDLGTAEFGVTPFSDLTGNYGTNSWSGRGR	ESPRESSO:chr11:1883:6236	ENSG00000172543	CTSW	novel	novel	splicing	novel_junction
AKSEPTGATPR	ESPRESSO:chr11:1883:9687	ENSG00000172543	CTSW	novel	novel	newseq	frameshift
LVCGEIHR	ESPRESSO:chr11:2070:1320	ENSG00000168010	ATG16L2	novel	novel	splicing	non-coding_ens_gene
LGLALLPR	ESPRESSO:chr11:2101:201	ENSG00000149262	INTS4	novel	novel	newseq	novel_exon
EMVTQAQQK	ESPRESSO:chr11:2208:365	ENSG00000137500	CCDC90B	novel	novel	splicing	novel_junction
ASAIVTVR	ESPRESSO:chr11:25:160	ENSG00000167323	STIM1	novel	novel	newseq	frameshift
GALLTYR	ESPRESSO:chr11:25:160	ENSG00000167323	STIM1	novel	novel	newseq	novel_exon
GGTASTTATAPTMQSIK	ESPRESSO:chr11:25:313	ENSG00000177105	RHOG	novel	novel	newseq	outside_known_orf
LTTFGSSTTSAPSFGFGTNTSGNSIFGSK	ESPRESSO:chr11:25:789	ENSG00000110713	NUP98	novel	novel	splicing	other
VETAGSEPGDTEPLELGGPGAEPEQK	ESPRESSO:chr11:3407:1166	ENSG00000149428	HYOU1	novel	novel	splicing	novel_junction
GLGADQR	ESPRESSO:chr11:3407:463	ENSG00000167286	CD3D	novel	novel	newseq	alt_splice_site
SINPDEAVAYGAGNNGISINPKGR	ESPRESSO:chr11:3525:291	ENSG00000109971	HSPA8	novel	novel	newseq	non_coding_exon
QEMLPGLHAYEK	ESPRESSO:chr11:7:598	ENSG00000130592	LSP1	novel	novel	splicing	novel_junction
MSQITLMNDPFLLVMVDITTEELK	ESPRESSO:chr12:1046:102	ENSG00000198001	IRAK4	novel	novel	splicing	frameshift
VIGVILVLGR	ESPRESSO:chr12:1063:1384	ENSG00000066084	DIP2B	novel	novel	newseq	alt_splice_site
LSLAERQTASTEGR	ESPRESSO:chr12:1064:4	ENSG00000135480	KRT7	novel	novel	newseq	non_coding_exon
YSTGSDSASFPHTTPSMCLNPDLEGPPLELTK	ESPRESSO:chr12:1097:1610	ENSG00000197111	PCBP2	novel	novel	splicing	non-coding_ens_gene
LYFSGGYGGSSSSSSYGSGR	ESPRESSO:chr12:1134:2801	ENSG00000135486	HNRNPA1	novel	novel	newseq	alt_splice_site
DDATLLK	ESPRESSO:chr12:1134:326	ENSG00000176422_ENSG00000257576	SPRYD4_HSPD1P4	novel	novel	fusion	other
GVMLVVDAVIAELK	ESPRESSO:chr12:1134:326	ENSG00000176422_ENSG00000257576	SPRYD4_HSPD1P4	novel	novel	fusion	other
GVMLVVDAVIAELKK	ESPRESSO:chr12:1134:326	ENSG00000176422_ENSG00000257576	SPRYD4_HSPD1P4	novel	novel	fusion	other
LCMGLGK	ESPRESSO:chr12:1134:4156	ENSG00000135404	CD63	novel	novel	newseq	retained_intron
RVPELAK	ESPRESSO:chr12:1134:4510	ENSG00000170515	PA2G4	novel	novel	newseq	non_coding_exon
FTQAGSEVR	ESPRESSO:chr12:1134:4536	ENSG00000110955	ATP5F1B	novel	novel	newseq	retained_intron
GASLPTAATQDPETDLQDETMK	ESPRESSO:chr12:127:208	ENSG00000111341	MGP	novel	novel	splicing	novel_junction
TPGAVNACHLSCSVFIPYHLSFSFAAR	ESPRESSO:chr12:1585:316	ENSG00000090382	LYZ	novel	novel	splicing	novel_junction
TGQTPPR	ESPRESSO:chr12:1585:598	ENSG00000111605	CPSF6	novel	novel	splicing	novel_junction
VETVETTETSGR	ESPRESSO:chr12:2427:252	ENSG00000139323	POC1B	novel	novel	splicing	other
ILGEAALR	ESPRESSO:chr12:3395:2436	ENSG00000111737	RAB35	novel	novel	newseq	non_coding_exon
NTEMVIR	ESPRESSO:chr12:3395:3374	ENSG00000089053	ANAPC5	novel	novel	newseq	non_coding_exon
SSQSEEEEEVFGIPR	ESPRESSO:chr12:44:96	ENSG00000130038	CRACR2A	novel	novel	splicing	non-coding_ens_gene
VIHDNFGIVEGLMV	ESPRESSO:chr12:76:4611	ENSG00000111640	GAPDH	novel	novel	splicing	novel_junction
GLWSTDSAEEVR	ESPRESSO:chr13:169:101	ENSG00000196199	MPHOSPH8	novel	novel	newseq	alt_splice_site
WEEMNILATYHPADK	ESPRESSO:chr13:756:63	ENSG00000102445	RUBCNL	novel	novel	newseq	outside_known_orf
ADLIVDQTIEK	ESPRESSO:chr14:1509:1728	ENSG00000133961	NUMB	novel	novel	splicing	novel_junction
VFIGPVK	ESPRESSO:chr14:1509:2027	ENSG00000100603	SNW1	novel	novel	newseq	frameshift
GISFLGR	ESPRESSO:chr15:1356:1961	ENSG00000140474	ULK3	novel	novel	newseq	non_coding_exon
GGQEGTPK	ESPRESSO:chr15:1356:1974	ENSG00000140368	PSTPIP1	novel	novel	newseq	retained_intron
GTVVAQGGGRVSWFTHPFLMAEPSAYK	ESPRESSO:chr15:1671:947	ENSG00000140553	UNC45A	novel	novel	newseq	non_coding_exon
IWGGGTLL	ESPRESSO:chr15:554:1036	ENSG00000243789	JMJD7	novel	novel	newseq	retained_intron
SGGTLVLVGLGSEMTTVPLLHAAIR	ESPRESSO:chr15:568:347	ENSG00000259479	SORD2P	novel	novel	newseq	non_coding_exon
MAIEEEGGDPDNIELTVSTDTPNK	ESPRESSO:chr15:981:379	ENSG00000137776	SLTM	novel	novel	splicing	novel_junction
AGEVSASSSVR	ESPRESSO:chr15:981:448	ENSG00000157456	CCNB2	novel	novel	newseq	retained_intron
LNGLLEK	ESPRESSO:chr15:981:499	ENSG00000137776	SLTM	novel	novel	newseq	frameshift
ASGLLLERMQSVSPGGHASQQQMPDLPEK	ESPRESSO:chr16:0:1979	ENSG00000130731	METTL26	novel	novel	splicing	novel_junction
TGFLYGLQDKGQPLMSAVSLGNR	ESPRESSO:chr16:0:3186	ENSG00000198736	MSRB1	novel	novel	newseq	frameshift
GSAPASQR	ESPRESSO:chr16:0:3781	ENSG00000095906	NUBP2	novel	novel	newseq	outside_known_orf
TGLRVMGIVENMSGFTCPHCTGRR	ESPRESSO:chr16:0:3781	ENSG00000095906	NUBP2	novel	novel	splicing	frameshift
AGAVLPR	ESPRESSO:chr16:0:3891	ENSG00000161999	JMJD8	novel	novel	splicing	frameshift
LSDQDLDQALSDEELNAFQQK	ESPRESSO:chr16:0:4479	ENSG00000140983	RHOT2	novel	novel	splicing	non-coding_ens_gene
TGFLFVASEFGNQMLECR	ESPRESSO:chr16:1682:1360	ENSG00000189091	SF3B3	novel	novel	splicing	novel_junction
LVSGELVR	ESPRESSO:chr16:1682:1766	ENSG00000089505_ENSG00000254788	CMTM1_CKLF-CMTM1	novel	novel	fusion	other
GLGSLASK	ESPRESSO:chr16:1682:1850	ENSG00000159761	C16orf86	novel	novel	newseq	non_coding_exon
PAPESAWIDASCLTWEGQQFQGK	ESPRESSO:chr16:1682:1963	ENSG00000102898	NUTF2	novel	novel	splicing	novel_junction
ILETGSTTWHRDGGSILGLGR	ESPRESSO:chr16:1682:3059	ENSG00000038358	EDC4	novel	novel	newseq	non_coding_exon
STRPAPGPFLSYGAER	ESPRESSO:chr16:1682:3059	ENSG00000038358	EDC4	novel	novel	newseq	non_coding_exon
LAELAQK	ESPRESSO:chr16:1695:510	ENSG00000182149	IST1	novel	novel	splicing	novel_junction
IAGIVEK	ESPRESSO:chr16:1985:700	ENSG00000103194	USP10	novel	novel	newseq	alt_splice_site
LEELAVPR	ESPRESSO:chr16:2088:455	ENSG00000131165	CHMP1A	novel	novel	newseq	outside_known_orf
EPELLEPIPYEFME	ESPRESSO:chr16:344:75	ENSG00000220793	RPL21P119	novel	novel	newseq	non_coding_exon
TNGKEPELLEPIPYEFME	ESPRESSO:chr16:344:75	ENSG00000220793	RPL21P119	novel	novel	newseq	non_coding_exon
VSHPQPGASGSLGPEQPTHQPR	ESPRESSO:chr16:729:1861	ENSG00000197471_ENSG00000103485	SPN_QPRT	novel	novel	fusion	bridging
CGWLGVAAGTGLR	ESPRESSO:chr17:1071:1556	ENSG00000005381	MPO	novel	novel	newseq	retained_intron
CQRPVLPCR	ESPRESSO:chr17:1071:1556	ENSG00000005381	MPO	novel	novel	newseq	retained_intron
VVLEGYNAWR	ESPRESSO:chr17:1071:1582	ENSG00000005381	MPO	novel	novel	splicing	novel_junction
VHGCSPCR	ESPRESSO:chr17:1071:1740	ENSG00000005381	MPO	novel	novel	newseq	novel_exon
GTEIPGR	ESPRESSO:chr17:1380:2679	ENSG00000172794	RAB37	novel	novel	newseq	frameshift
GDPGQHMGPGGVGGGCCRPQPRPR	ESPRESSO:chr17:1391:592	ENSG00000108679	LGALS3BP	novel	novel	newseq	retained_intron
EYTGVLSLAGR	ESPRESSO:chr17:1402:1607	ENSG00000185624	P4HB	novel	novel	splicing	novel_junction
QLGLSYLASGR	ESPRESSO:chr17:1402:1797	ENSG00000182446	NPLOC4	novel	novel	newseq	non_coding_exon
CPEALFQPSFLGRCCELKVSTLTSSVTQHH	ESPRESSO:chr17:1402:1873	ENSG00000184009	ACTG1	novel	novel	newseq	non_coding_exon
PLQGVMVGMGQKDSYVGDEAQSK	ESPRESSO:chr17:1402:1873	ENSG00000184009	ACTG1	novel	novel	newseq	retained_intron
AAPGGDLGK	ESPRESSO:chr17:1402:1897	ENSG00000141522	ARHGDIA	novel	novel	newseq	non_coding_exon
CPEALFQPSFLDHR	ESPRESSO:chr17:1402:1979	ENSG00000184009	ACTG1	novel	novel	splicing	novel_junction
FRCPEALFQPSFLDHR	ESPRESSO:chr17:1402:1979	ENSG00000184009	ACTG1	novel	novel	splicing	novel_junction
SASHRVKTTLCNTSLDNPTQR	ESPRESSO:chr17:382:1156	ENSG00000171953	ATPAF2	novel	novel	splicing	frameshift
SLALSPRLECSGAISSER	ESPRESSO:chr17:382:571	ENSG00000189152	GRAPL	novel	novel	newseq	novel_exon
LGLSDMNLMIR	ESPRESSO:chr17:453:2520	ENSG00000108578	BLMH	novel	novel	splicing	novel_junction
AEPEFAGGYER	ESPRESSO:chr17:599:11	ENSG00000278311	GGNBP2	novel	novel	splicing	novel_junction
TGVDQDLR	ESPRESSO:chr17:616:968	ENSG00000108344	PSMD3	novel	novel	newseq	retained_intron
GTGISMEAMSENK	ESPRESSO:chr18:1198:328	ENSG00000153391	INO80C	novel	novel	splicing	novel_junction
IVGYFVSGCDPSIMGIGK	ESPRESSO:chr18:1867:423	ENSG00000167315	ACAA2	novel	novel	newseq	retained_intron
VLELYVSDR	ESPRESSO:chr18:2183:207	ENSG00000134440	NARS	novel	novel	splicing	non-coding_ens_gene
VLELYVSDREGSDATGDGTK	ESPRESSO:chr18:2183:207	ENSG00000134440	NARS	novel	novel	splicing	non-coding_ens_gene
YSKMFIVECPFTDVVTTNLK	ESPRESSO:chr18:239:223	ENSG00000101558	VAPA	novel	novel	splicing	novel_junction
AEIAEIQR	ESPRESSO:chr18:239:448	ENSG00000017797	RALBP1	novel	novel	newseq	retained_intron
SSHMDGLR	ESPRESSO:chr19:0:3490	ENSG00000007264	MATK	novel	novel	newseq	frameshift
GAQAVPAQQR	ESPRESSO:chr19:0:550	novelGene_ENSG00000125910_AS		novel	novel	newseq	novel_gene
VTPDIEESLLEPALLR	ESPRESSO:chr19:23:1599	ENSG00000130254	SAFB2	novel	novel	splicing	frameshift
VGQGCGHVGR	ESPRESSO:chr19:23:1803	ENSG00000141968	VAV1	novel	novel	newseq	retained_intron
PVIAAVHGGCIGGGESAAILLLGCSPGGAAAPMPR	ESPRESSO:chr19:363:7070	ENSG00000104823	ECH1	novel	novel	newseq	non_coding_exon
AGVAGTK	ESPRESSO:chr19:363:7554	ENSG00000104835	SARS2	novel	novel	newseq	non_coding_exon
LDSEGGK	ESPRESSO:chr19:377:7151	ENSG00000126458	RRAS	novel	novel	newseq	non_coding_exon
GREDGELEEGELEDDGAEETQDTSGGPER	ESPRESSO:chr19:377:7409	ENSG00000130749	ZC3H4	novel	novel	splicing	non-coding_ens_gene
GGEWVSL	ESPRESSO:chr19:377:8371	ENSG00000069399	BCL3	novel	novel	newseq	non_coding_exon
AAAEAANCIMEEMLK	ESPRESSO:chr19:377:8733	ENSG00000126457	PRMT1	novel	novel	splicing	novel_junction
LVNAQQQAK	ESPRESSO:chr19:51:3272	ENSG00000104774	MAN2B1	novel	novel	splicing	novel_junction
GVCSCVEGGSSGK	ESPRESSO:chr19:51:3280	ENSG00000130816	DNMT1	novel	novel	splicing	novel_junction
SGTIFDNFLITNDEAYAEEFGNETWGVTKLPSNLGGSGVEKPQA	ESPRESSO:chr19:51:4105	ENSG00000179218	CALR	novel	novel	splicing	novel_junction
LQPPPAQAEGAFPNLARR	ESPRESSO:chr19:51:915	ENSG00000160888	IER2	novel	novel	splicing	novel_junction
PPPGRPGR	ESPRESSO:chr19:69:4955	ENSG00000007080	CCDC124	novel	novel	newseq	retained_intron
AELPMQGR	ESPRESSO:chr19:69:5489	ENSG00000064490	RFXANK	novel	novel	newseq	retained_intron
GLGTGGQR	ESPRESSO:chr19:69:5716	ENSG00000130475	FCHO1	novel	novel	newseq	frameshift
HQELYSLLER	ESPRESSO:chr19:69:6223	ENSG00000129933	MAU2	novel	novel	splicing	non-coding_ens_gene
LGSGPSGK	ESPRESSO:chr1:1014:78	ENSG00000162373	BEND5	novel	novel	splicing	frameshift
AGGGARLQLPAAGGR	ESPRESSO:chr1:1090:676	ENSG00000182183	SHISAL2A	novel	novel	newseq	frameshift
LQLPAAGGR	ESPRESSO:chr1:1090:676	ENSG00000182183	SHISAL2A	novel	novel	newseq	frameshift
LMAEDNENFK	ESPRESSO:chr1:1090:768	ENSG00000162384	C1orf123	novel	novel	splicing	novel_junction
AGGSLEVR	ESPRESSO:chr1:1108:332	ENSG00000116209	TMEM59	novel	novel	newseq	outside_known_orf
VPADTEVVCTPPTAYIDFAR	ESPRESSO:chr1:1686:0	ENSG00000226415	TPI1P1	novel	novel	newseq	non_coding_exon
STSAEDAASTK	ESPRESSO:chr1:1712:323	ENSG00000162613	FUBP1	novel	novel	splicing	non-coding_ens_gene
SAVDMGK	ESPRESSO:chr1:2176:653	ENSG00000023909	GCLM	novel	novel	splicing	novel_junction
MRNGHTTIQMLVDAPCSDLAQELR	ESPRESSO:chr1:227:1020	ENSG00000160049	DFFA	novel	novel	splicing	novel_junction
AGLQNSR	ESPRESSO:chr1:3036:124	ENSG00000155366	RHOC	novel	novel	splicing	novel_junction
QLIFNYLLQTAISENYQTMSDTTFK	ESPRESSO:chr1:3036:156	ENSG00000116489	CAPZA1	novel	novel	newseq	novel_exon
LRPLSYPDTDVILMCFSIDSPDSLGEGIGGRGLR	ESPRESSO:chr1:3036:238	ENSG00000155366	RHOC	novel	novel	newseq	non_coding_exon
DVDQQEFVR	ESPRESSO:chr1:3036:70	ENSG00000233839	AL357055.1	novel	novel	newseq	non_coding_exon
FAHTNVESLVNEYDDNGDGIILFRPSHLTNK	ESPRESSO:chr1:3257:328	ENSG00000180867	PDIA3P1	novel	novel	newseq	non_coding_exon
TLSIGGIMRSHAAGDRGK	ESPRESSO:chr1:3277:1178	ENSG00000266472	MRPS21	novel	novel	newseq	frameshift
EEIQDEEDDDDYVEEGEEEEEEEGGLRGEK	ESPRESSO:chr1:3277:3147	ENSG00000143401	ANP32E	novel	novel	splicing	other
LQLLGPAAAGK	ESPRESSO:chr1:3314:3362	ENSG00000173171	MTX1	novel	novel	newseq	frameshift
TREDNGK	ESPRESSO:chr1:3314:3677	ENSG00000143575	HAX1	novel	novel	newseq	non_coding_exon
VFLFQVPAIEENLLDDK	ESPRESSO:chr1:3314:4730	ENSG00000160741	CRTC2	novel	novel	splicing	non-coding_ens_gene
VMPAILLLK	ESPRESSO:chr1:3314:4960	ENSG00000143621	ILF2	novel	novel	splicing	frameshift
GRIPVAQNQETQAQR	ESPRESSO:chr1:3361:268	ENSG00000163563	MNDA	novel	novel	splicing	novel_junction
YGINTTDIFQTVDLWEGGTGR	ESPRESSO:chr1:3387:1920	ENSG00000158710	TAGLN2	novel	novel	newseq	retained_intron
EAGPGER	ESPRESSO:chr1:3387:2205	ENSG00000158796	DEDD	novel	novel	newseq	outside_known_orf
GVSLMSSTSFACSGHLCLHSCIR	ESPRESSO:chr1:3654:125	novelGene_ENSG00000231029_AS		novel	novel	newseq	novel_gene
DLGPLQPLPPGFK	ESPRESSO:chr1:3714:352	ENSG00000117592	PRDX6	novel	novel	newseq	novel_exon
ARSRDSDESGGQNFTAHDK	ESPRESSO:chr1:3819:453	ENSG00000143337	TOR1AIP1	novel	novel	splicing	novel_junction
LDMIYVSGGFDGSRRHTSMER	ESPRESSO:chr1:4551:1211	ENSG00000117153	KLHL12	novel	novel	splicing	novel_junction
DRTESSVR	ESPRESSO:chr1:4741:608	ENSG00000123684	LPGAT1	novel	novel	newseq	outside_known_orf
GTPAPALR	ESPRESSO:chr1:4741:608	ENSG00000123684	LPGAT1	novel	novel	newseq	outside_known_orf
RGTPAPALR	ESPRESSO:chr1:4741:608	ENSG00000123684	LPGAT1	novel	novel	newseq	outside_known_orf
SRPPSAPAEK	ESPRESSO:chr1:4741:608	ENSG00000123684	LPGAT1	novel	novel	splicing	novel_junction
ADRDESSPYAAMLTTQDVAQR	ESPRESSO:chr1:489:75	ENSG00000173436_ENSG00000226396	MINOS1_AL031727.1	novel	novel	fusion	other
AENDLNELKPLVHSPHAIVR	ESPRESSO:chr1:5286:384	ENSG00000162923	WDR26	novel	novel	splicing	non-coding_ens_gene
PLVHSPHAIVR	ESPRESSO:chr1:5286:384	ENSG00000162923	WDR26	novel	novel	splicing	non-coding_ens_gene
LLGLGSAR	ESPRESSO:chr1:5295:696	ENSG00000143793	C1orf35	novel	novel	newseq	non_coding_exon
QTPLGLTGLK	ESPRESSO:chr1:5351:34	ENSG00000135775	COG2	novel	novel	newseq	retained_intron
LSAVCGAQGGR	ESPRESSO:chr1:554:194	ENSG00000224183_ENSG00000259984	SDHDP6_AL928711.1	novel	novel	fusion	other
QQDTEEDEEEDEK	ESPRESSO:chr1:554:2566	ENSG00000090273	NUDC	novel	novel	splicing	novel_junction
AFHPSEPR	ESPRESSO:chr1:554:3195	ENSG00000175087	PDIK1L	novel	novel	newseq	outside_known_orf
IKCDSYEIRPGK	ESPRESSO:chr1:554:3898	ENSG00000125944	HNRNPR	novel	novel	splicing	novel_junction
FQCPEALFQPSFLGMESCGIHETTFNSIMK	ESPRESSO:chr1:554:412	ENSG00000186501	TMEM222	novel	novel	newseq	novel_exon
QEYDESGPCIVHR	ESPRESSO:chr1:554:412	ENSG00000186501	TMEM222	novel	novel	newseq	novel_exon
QEYDESGPCIVHRK	ESPRESSO:chr1:554:412	ENSG00000186501	TMEM222	novel	novel	newseq	novel_exon
YGGPPPDSVYSGVQPGIGTECDSYEIRPGK	ESPRESSO:chr1:554:4199	ENSG00000125944	HNRNPR	novel	novel	splicing	non-coding_ens_gene
KVELSESEDK	ESPRESSO:chr1:554:4353	ENSG00000133226	SRRM1	novel	novel	splicing	non-coding_ens_gene
VELSESEDK	ESPRESSO:chr1:554:4353	ENSG00000133226	SRRM1	novel	novel	splicing	non-coding_ens_gene
ALGAGVGK	ESPRESSO:chr1:554:4472	ENSG00000142765	SYTL1	novel	novel	newseq	non_coding_exon
HTGEISSNCK	ESPRESSO:chr1:5854:500	ENSG00000227671	AL390728.4	novel	novel	newseq	non_coding_exon
EEEEEEKEGRHLDMVQCVLPSSSHAACSHGLSEMYFNYETK	ESPRESSO:chr1:5854:660	ENSG00000162711	NLRP3	novel	novel	splicing	novel_junction
GWGLGLK	ESPRESSO:chr1:709:300	ENSG00000160055	TMEM234	novel	novel	newseq	outside_known_orf
DGYELSPTAAANFTR	ESPRESSO:chr1:854:1059	ENSG00000126067	PSMB2	novel	novel	splicing	novel_junction
CILLSFK	ESPRESSO:chr1:940:1256	ENSG00000131236	CAP1	novel	novel	newseq	retained_intron
ALLVTASQCQQPAEAPK	ESPRESSO:chr1:940:1298	ENSG00000131236	CAP1	novel	novel	splicing	novel_junction
ALLPLLVSDGNDLR	ESPRESSO:chr1:940:621	ENSG00000131238	PPT1	novel	novel	newseq	alt_splice_site
ATLVESSTSGFTPGGGGSSVSMVR	ESPRESSO:chr1:961:3384	ENSG00000132780	NASP	novel	novel	splicing	non-coding_ens_gene
QVGELGR	ESPRESSO:chr20:1212:1109	ENSG00000124107	SLPI	novel	novel	newseq	retained_intron
FPANHSGR	ESPRESSO:chr20:1212:697	ENSG00000124160	NCOA5	novel	novel	newseq	frameshift
FPANHSGRPR	ESPRESSO:chr20:1212:697	ENSG00000124160	NCOA5	novel	novel	newseq	frameshift
SSTDSLPGELR	ESPRESSO:chr20:1212:697	ENSG00000124160	NCOA5	novel	novel	newseq	alt_splice_site
ICALDDNVCMAFAGMSR	ESPRESSO:chr20:1740:595	ENSG00000101182	PSMA7	novel	novel	newseq	retained_intron
DDAVQITK	ESPRESSO:chr20:32:1735	ENSG00000132670	PTPRA	novel	novel	newseq	outside_known_orf
DLTMSPR	ESPRESSO:chr20:916:235	ENSG00000171552	BCL2L1	novel	novel	newseq	novel_exon
LAEDLQTR	ESPRESSO:chr20:956:1809	ENSG00000131051	RBM39	novel	novel	splicing	novel_junction
GGTQGVPTPHRR	ESPRESSO:chr21:1215:243	ENSG00000160194	NDUFV3	novel	novel	splicing	novel_junction
ERELELQR	ESPRESSO:chr21:1263:451	ENSG00000160299	PCNT	novel	novel	splicing	non-coding_ens_gene
VSFELFADKK	ESPRESSO:chr21:299:2	ENSG00000198618	PPIAP22	novel	novel	splicing	novel_junction
LTVLGQPK	ESPRESSO:chr22:108:264	ENSG00000211676_ENSG00000211679	IGLJ2_IGLC3	novel	novel	fusion	bridging
VFGGGTK	ESPRESSO:chr22:108:264	ENSG00000211676_ENSG00000211679	IGLJ2_IGLC3	novel	novel	fusion	other
AVFGGGTQLTVLGQPK	ESPRESSO:chr22:108:286	ENSG00000211684_ENSG00000211685	IGLJ7_IGLC7	novel	novel	fusion	bridging
LLIYENNK	ESPRESSO:chr22:108:583	ENSG00000253818_ENSG00000211679	IGLV1-41_IGLC3	novel	novel	fusion	other
AVEVPQK	ESPRESSO:chr22:108:628	ENSG00000211660_ENSG00000278196_ENSG00000254709	IGLV2-23_IGLV2-8_IGLL5	novel	novel	fusion	frameshift
DAGAQVSIMTYDESGK	ESPRESSO:chr22:363:2157	ENSG00000128383	APOBEC3A	novel	novel	splicing	novel_junction
GQEDAPRDPPGQAK	ESPRESSO:chr22:363:891	ENSG00000187051	RPS19BP1	novel	novel	splicing	novel_junction
VAVAAGK	ESPRESSO:chr2:1343:937	ENSG00000162882	HAAO	novel	novel	newseq	non_coding_exon
QAEDPLGAIHLR	ESPRESSO:chr2:1941:1781	ENSG00000115956	PLEK	novel	novel	splicing	novel_junction
AVEIVTSTSAGK	ESPRESSO:chr2:1966:381	ENSG00000075292	ZNF638	novel	novel	newseq	non_coding_exon
VHTVEACGGSIQTSVNALSADVLGR	ESPRESSO:chr2:2015:1965	ENSG00000135624	CCT7	novel	novel	splicing	novel_junction
AVLLAGR	ESPRESSO:chr2:2599:1043	ENSG00000168906	MAT2A	novel	novel	newseq	outside_known_orf
TFGGGTK	ESPRESSO:chr2:2621:54	ENSG00000211592_ENSG00000211594	IGKC_IGKJ4	novel	novel	fusion	other
SWWETGEVQAQSAAK	ESPRESSO:chr2:2624:21	ENSG00000283196	LSP1P5	novel	novel	newseq	non_coding_exon
ASSTPSPKPAGCPPWPR	ESPRESSO:chr2:2779:461	ENSG00000196843	ARID5A	novel	novel	newseq	frameshift
LSGAVPK	ESPRESSO:chr2:3096:605	ENSG00000153214	TMEM87B	novel	novel	splicing	novel_junction
AAGIDPR	ESPRESSO:chr2:3417:73	ENSG00000186132	C2orf76	novel	novel	splicing	novel_junction
SALTLQFMYDEVFFDLMREIR	ESPRESSO:chr2:3421:228	ENSG00000144118	RALB	novel	novel	splicing	novel_junction
YEGTGMSK	ESPRESSO:chr2:3724:386	ENSG00000163166	IWS1	novel	novel	newseq	retained_intron
FTNMLGQPVFSLGSTALDLFK	ESPRESSO:chr2:4829:126	ENSG00000196504	PRPF40A	novel	novel	splicing	novel_junction
QQSLVPAHPMAPPSPSTTSSNNNSSSSSNSGWDQLSK	ESPRESSO:chr2:5105:35	ENSG00000153250	RBMS1	novel	novel	splicing	non-coding_ens_gene
YRGSAIK	ESPRESSO:chr2:5105:35	ENSG00000153250	RBMS1	novel	novel	newseq	non_coding_exon
EENPEGPPNANEDYR	ESPRESSO:chr2:5395:8	ENSG00000198648	STK39	novel	novel	splicing	novel_junction
QIAQDFK	ESPRESSO:chr2:5412:204	ENSG00000235655	H3F3AP4	novel	novel	splicing	novel_junction
LPFQRLASEAYLVGLFEDTNLCAIHAK	ESPRESSO:chr2:5412:210	ENSG00000235655	H3F3AP4	novel	novel	splicing	novel_junction
LVREIASEAYLVGLFEDTNLCAIHAK	ESPRESSO:chr2:5412:211	ENSG00000235655	H3F3AP4	novel	novel	splicing	novel_junction
FQSAAIGALQEASETSS	ESPRESSO:chr2:5412:218	ENSG00000235655	H3F3AP4	novel	novel	splicing	novel_junction
NGTITVSETFK	ESPRESSO:chr2:7470:40	novelGene_ENSG00000068024_AS		novel	novel	newseq	novel_gene
VISGGQR	ESPRESSO:chr2:988:1663	ENSG00000115211	EIF2B4	novel	novel	newseq	non_coding_exon
QGLALSLR	ESPRESSO:chr2:988:2019	ENSG00000163811	WDR43	novel	novel	newseq	retained_intron
GAGGGEVR	ESPRESSO:chr2:988:442	ENSG00000075426	FOSL2	novel	novel	newseq	frameshift
ECSSLEK	ESPRESSO:chr3:1074:716	ENSG00000163681	SLMAP	novel	novel	splicing	novel_junction
GTGPALR	ESPRESSO:chr3:221:150	ENSG00000134086	VHL	novel	novel	newseq	novel_exon
AVTLMEGK	ESPRESSO:chr3:300:844	ENSG00000170876	TMEM43	novel	novel	newseq	retained_intron
GEHPGLSIGDAAK	ESPRESSO:chr3:328:14	ENSG00000132967	HMGB1P5	novel	novel	splicing	novel_junction
KKEEEEDEEDEEDEEEEEDEEDEEEDDDDE	ESPRESSO:chr3:328:14	ENSG00000132967	HMGB1P5	novel	novel	newseq	non_coding_exon
LFSCLQSAVGFNEMEAPTTAYK	ESPRESSO:chr3:3582:680	ENSG00000180353	HCLS1	novel	novel	newseq	retained_intron
LCFSSKEDVAMELER	ESPRESSO:chr3:3680:1080	ENSG00000129071	MBD4	novel	novel	newseq	alt_splice_site
TCDFSMYSGCPEDR	ESPRESSO:chr3:3764:241	ENSG00000114054	PCCB	novel	novel	newseq	non_coding_exon
EITALAPSSMK	ESPRESSO:chr3:3823:4	ENSG00000178631	ACTG1P1	novel	novel	newseq	non_coding_exon
SSPSATSGSGTGGTVSAFQGMESCGIQETTFNSIMK	ESPRESSO:chr3:3823:4	ENSG00000178631	ACTG1P1	novel	novel	newseq	non_coding_exon
ARGPGSGLR	ESPRESSO:chr3:4336:264	ENSG00000197980	LEKR1	novel	novel	newseq	outside_known_orf
GYATDESTVSSVQGSR	ESPRESSO:chr3:5003:178	ENSG00000114416	FXR1	novel	novel	newseq	non_coding_exon
QIGMGFRPSSTR	ESPRESSO:chr3:5003:178	ENSG00000114416	FXR1	novel	novel	newseq	non_coding_exon
GLALSQTR	ESPRESSO:chr3:5095:252	ENSG00000078070	MCCC1	novel	novel	newseq	novel_exon
SGPPPDIPR	ESPRESSO:chr3:5472:231	ENSG00000270170	NCBP2-AS2	novel	novel	splicing	novel_junction
TMPVLPNAHAHGL	ESPRESSO:chr3:599:561	ENSG00000170248	PDCD6IP	novel	novel	splicing	novel_junction
LGAGALNAGSYASLGR	ESPRESSO:chr3:599:598	ENSG00000163539	CLASP2	novel	novel	splicing	novel_junction
DSYVPLELAK	ESPRESSO:chr3:939:4260	ENSG00000047849	MAP4	novel	novel	splicing	novel_junction
LDSSVEMGWRLGR	ESPRESSO:chr3:966:1350	ENSG00000114767	RRP9	novel	novel	newseq	retained_intron
SDSNFQVPNGGIPRMQPQASANPCQLLK	ESPRESSO:chr4:2020:428	ENSG00000109171	SLAIN2	novel	novel	splicing	novel_junction
QSEELELK	ESPRESSO:chr4:3150:268	ENSG00000138772	ANXA3	novel	novel	splicing	novel_junction
VQWLDLGSSLQPPPPGLK	ESPRESSO:chr4:318:349	ENSG00000109743	BST1	novel	novel	newseq	novel_exon
EYFGAFGECEIKVAQPK	ESPRESSO:chr4:3216:296	ENSG00000152795	HNRNPDL	novel	novel	splicing	novel_junction
KANRDPDAGIDEAQVEQDAQALFQAGELK	ESPRESSO:chr4:4432:175	ENSG00000164111	ANXA5	novel	novel	splicing	novel_junction
TALGEGK	ESPRESSO:chr4:5472:481	ENSG00000151014	NOCT	novel	novel	splicing	novel_junction
SNQQVIAR	ESPRESSO:chr4:7445:0	ENSG00000214273	AGGF1P1	novel	novel	newseq	novel_exon
AGITMER	ESPRESSO:chr5:3007:112	ENSG00000134480	CCNH	novel	novel	splicing	novel_junction
TLNHETIK	ESPRESSO:chr5:3285:406	ENSG00000175449	RFESD	novel	novel	newseq	retained_intron
GDLGEAGR	ESPRESSO:chr5:3285:62	ENSG00000113441	LNPEP	novel	novel	newseq	non_coding_exon
LTATSASWLLGHLMIVGK	ESPRESSO:chr5:4249:136	ENSG00000169567	HINT1	novel	novel	splicing	novel_junction
VTGSVDMGK	ESPRESSO:chr5:4448:88	ENSG00000145819	ARHGAP26	novel	novel	newseq	novel_exon
ATKPFLFVLVDLK	ESPRESSO:chr5:4774:87	ENSG00000055147	FAM114A2	novel	novel	newseq	retained_intron
AIASEGGSPK	ESPRESSO:chr5:533:2	novelGene_154		novel	novel	newseq	novel_gene
YIPNRGPLDK	ESPRESSO:chr5:5365:14	ENSG00000233913	RPL10P9	novel	novel	newseq	non_coding_exon
GLVPMEENSIYSSWQEDTSGNPRR	ESPRESSO:chr5:5667:1977	ENSG00000146094	DOK3	novel	novel	splicing	novel_junction
TPDFGSQITLGSSDSDPRPQTR	ESPRESSO:chr5:5667:323	novelGene_1588		novel	novel	newseq	novel_gene
LVLYRTKVEIEDYDVIASMIGAK	ESPRESSO:chr6:3127:55	ENSG00000112234	FBXL4	novel	novel	splicing	novel_junction
AEGAGDAKR	ESPRESSO:chr6:3440:103	novelGene_1247		novel	novel	newseq	novel_gene
AGQCTIGLQMGTNK	ESPRESSO:chr6:3449:169	ENSG00000213149	CNN2P9	novel	novel	newseq	non_coding_exon
NHILPPMDNLTISLQMGTNK	ESPRESSO:chr6:3449:169	ENSG00000213149	CNN2P9	novel	novel	newseq	non_coding_exon
SWIEGLTSLSIGPDFQK	ESPRESSO:chr6:3449:169	ENSG00000213149	CNN2P9	novel	novel	newseq	non_coding_exon
LALVSEPESSSLILK	ESPRESSO:chr6:4150:512	ENSG00000112339	HBS1L	novel	novel	newseq	frameshift
APEDAGPQFSLFHFSPEVMR	ESPRESSO:chr6:4227:174	ENSG00000051620	HEBP2	novel	novel	splicing	novel_junction
AILGATEK	ESPRESSO:chr6:4390:356	ENSG00000001036	FUCA2	novel	novel	splicing	novel_junction
LQLWDIAGEER	ESPRESSO:chr6:4510:1	ENSG00000118508	RAB32	novel	novel	splicing	novel_junction
SQPPLAPGKPNHEDLNLIQQERPSSLPVEVLASEDAAFGLK	ESPRESSO:chr6:4770:570	ENSG00000049618	ARID1B	novel	novel	splicing	other
KVFIEDVIR	ESPRESSO:chr6:661:101	ENSG00000220517	ASS1P1	novel	novel	newseq	non_coding_exon
QVEIAQQEGVSRGATGK	ESPRESSO:chr6:661:101	ENSG00000220517	ASS1P1	novel	novel	newseq	non_coding_exon
VFIEDVIR	ESPRESSO:chr6:661:101	ENSG00000220517	ASS1P1	novel	novel	newseq	non_coding_exon
PFMISQPR	ESPRESSO:chr6:846:245	ENSG00000124587	PEX6	novel	novel	newseq	novel_exon
SLTNDWEDHLAVKV	ESPRESSO:chr6:846:2486	ENSG00000096384	HSP90AB1	novel	novel	newseq	retained_intron
IIPGFMCQTGSR	ESPRESSO:chr7:1198:1218	ENSG00000196262	PPIA	novel	novel	splicing	novel_junction
TVASGEGR	ESPRESSO:chr7:1198:1640	ENSG00000136286	MYO1G	novel	novel	newseq	retained_intron
SFSPSNVK	ESPRESSO:chr7:1455:144	ENSG00000185811	IKZF1	novel	novel	splicing	novel_junction
SSDAGNLDRPK	ESPRESSO:chr7:2230:128	novelGene_734		novel	novel	newseq	novel_gene
SYAEVAK	ESPRESSO:chr7:2230:128	novelGene_734		novel	novel	newseq	novel_gene
LESSGTISAHCNLR	ESPRESSO:chr7:3112:830	ENSG00000105856	HBP1	novel	novel	newseq	outside_known_orf
IVEAAENEYQPAQCEDKR	ESPRESSO:chr7:3456:46	ENSG00000198898	CAPZA2	novel	novel	splicing	novel_junction
GEAAVGDR	ESPRESSO:chr7:3502:65	ENSG00000128534	LSM8	novel	novel	newseq	outside_known_orf
NIQEGQR	ESPRESSO:chr7:4113:257	ENSG00000146858	ZC3HAV1L	novel	novel	newseq	alt_splice_site
TFILHPMDQGIISTFK	ESPRESSO:chr7:4116:206	ENSG00000006530	AGK	novel	novel	newseq	non_coding_exon
DTAPGGDQTPR	ESPRESSO:chr7:4118:46	ENSG00000211747	TRBV20-1	novel	novel	newseq	novel_exon
SHMMDVQQGSTQDSAIK	ESPRESSO:chr7:4380:146	ENSG00000155660	PDIA4	novel	novel	splicing	novel_junction
CPEALFQPSFLGEWR	ESPRESSO:chr7:91:1248	ENSG00000075624	ACTB	novel	novel	newseq	retained_intron
SYELPDGQVITIGNERFRCPEALFQPSFLGEWR	ESPRESSO:chr7:91:1248	ENSG00000075624	ACTB	novel	novel	newseq	retained_intron
AVIFCLGADEK	ESPRESSO:chr8:2927:70	ENSG00000253833	AC022868.1	novel	novel	newseq	non_coding_exon
CALYDASFETK	ESPRESSO:chr8:2927:70	ENSG00000253833	AC022868.1	novel	novel	newseq	non_coding_exon
HPEELLK	ESPRESSO:chr8:293:420	ENSG00000239839	DEFA3	novel	novel	splicing	novel_junction
QTSGMVLK	ESPRESSO:chr8:4502:5	ENSG00000176853	FAM91A1	novel	novel	newseq	retained_intron
EAAGALHSAAAVPAGPR	ESPRESSO:chr8:5208:2051	ENSG00000185122	HSF1	novel	novel	newseq	frameshift
LGGHGAK	ESPRESSO:chr8:805:705	ENSG00000158806	NPM2	novel	novel	newseq	outside_known_orf
GLPGMEK	ESPRESSO:chr8:805:742	ENSG00000158806	NPM2	novel	novel	newseq	retained_intron
DDGEEEFGAK	ESPRESSO:chr8:805:764	ENSG00000158941	CCAR2	novel	novel	splicing	non-coding_ens_gene
LMATFVK	ESPRESSO:chr9:1111:48	ENSG00000147894	C9orf72	novel	novel	newseq	alt_splice_site
TPCIINIGLK	ESPRESSO:chr9:1347:304	ENSG00000122741	DCAF10	novel	novel	newseq	alt_splice_site
RLPEAIEEVKK	ESPRESSO:chr9:1347:565	ENSG00000137106	GRHPR	novel	novel	splicing	novel_junction
AGLEDLK	ESPRESSO:chr9:1347:588	ENSG00000137106	GRHPR	novel	novel	newseq	non_coding_exon
IIPTLEEGLQLPSPTATSQLPLESDAVECLNVCHSAIEPH	ESPRESSO:chr9:1949:269	ENSG00000165119	HNRNPK	novel	novel	splicing	non-coding_ens_gene
YYTPYQEHVALHAPITESAFSR	ESPRESSO:chr9:2736:5	ENSG00000157657	ZNF618	novel	novel	splicing	novel_junction
AVEVISR	ESPRESSO:chr9:2964:638	ENSG00000148180	GSN	novel	novel	newseq	non_coding_exon
ESSPDGSYTEEQSQESEMK	ESPRESSO:chr9:3032:1483	ENSG00000187239	FNBP1	novel	novel	splicing	novel_junction
STALGEAEK	ESPRESSO:chr9:3060:1256	ENSG00000148308	GTF3C5	novel	novel	newseq	outside_known_orf
TLESPSRR	ESPRESSO:chr9:3160:1652	ENSG00000107223	EDF1	novel	novel	newseq	frameshift
MGEEEALQSQVTK	ESPRESSO:chr9:3160:651	ENSG00000148396	SEC16A	novel	novel	splicing	novel_junction
EAESCDCLQGFQLTHSLGGGTGSGMVTLLISK	ESPRESSO:chr9:3175:47	ENSG00000159247	TUBBP5	novel	novel	newseq	non_coding_exon
ACSVLFPVSTGTICWLHSMVFPPFVASR	ESPRESSO:chr9:47:65	ENSG00000147852	VLDLR	novel	novel	newseq	retained_intron
LGTKDEPQK	ESPRESSO:chrX:3534:71	ENSG00000089682	RBM41	novel	novel	splicing	non-coding_ens_gene
AVGTLVTEAGGDEEK	ESPRESSO:chrX:3883:212	ENSG00000282933	RHOXF1P3	novel	novel	newseq	non_coding_exon
SKPEQGAGAEEESHFCAGAADPTIK	ESPRESSO:chrX:3883:212	ENSG00000282933	RHOXF1P3	novel	novel	newseq	non_coding_exon
GSPCCLGWSQTPELK	ESPRESSO:chrX:4404:188	ENSG00000165704	HPRT1	novel	novel	newseq	novel_exon
DVSEDPATK	ESPRESSO:chrX:445:643	ENSG00000169891	REPS2	novel	novel	splicing	novel_junction
FSADEQR	ESPRESSO:chrX:474:70	ENSG00000044446	PHKA2	novel	novel	splicing	novel_junction
RGCLHFAGLPK	ESPRESSO:chrX:478:117	ENSG00000177189	RPS6KA3	novel	novel	splicing	novel_junction
LQAAATLTEVANGIESLGVVSR	ESPRESSO:chrX:5187:323	ENSG00000172534	HCFC1	novel	novel	newseq	alt_splice_site
SFLDMPQK	ESPRESSO:chrX:5188:1102	ENSG00000182712	CMC4	novel	novel	splicing	novel_junction
PMPNPNPNHPSSSGKSSFSDADLADGVSGGEGK	ESPRESSO:chrX:5:829	ENSG00000002586	CD99	novel	novel	splicing	novel_junction
TITLEVEPSDAIENVK	ESPRESSO:chrX:7:4	ENSG00000182888	AC007685.1	novel	novel	newseq	non_coding_exon
TLSDCNIQK	ESPRESSO:chrX:7:4	ENSG00000182888	AC007685.1	novel	novel	newseq	non_coding_exon
