## Supplemental Table 3 for "Long-read cDNA sequencing reveals novel isoforms and spliceosome-mutant-enriched transcripts in AML and MDS"

### Sheet: TableS3
Supplemental Table 3: Genes with higher levels of NMD transcript accumulation in tumor samples
gene_id	gene_name	median_nmd_tpm	median_non_nmd_tpm	median_nmd_proportion	log2fc	p_value	fdr
ENSG00000142676	RPL11	4.67752	7672.54	0.000555292	1.25043	2.36671e-13	1.38382e-09
ENSG00000148303	RPL7A	17.293	4616.23	0.00371243	0.727588	4.20056e-12	1.22803e-08
ENSG00000243147	MRPL33	10.5955	318.545	0.0254819	1.82209	1.97101e-11	3.7635e-08
ENSG00000186298	PPP1CC	0.920007	13.2685	0.0558444	1.42166	2.57465e-11	3.7635e-08
ENSG00000102393	GLA	1.93869	41.5239	0.0498961	1.3904	3.35006e-11	3.91756e-08
ENSG00000145425	RPS3A	6.89386	8715.71	0.000673825	0.957511	1.30196e-09	1.26876e-06
ENSG00000105401	CDC37	6.30653	15.6654	0.272784	0.943679	2.44921e-09	1.59117e-06
ENSG00000111229	ARPC3	0.80718	1144.14	0.000742984	1.69349	2.44921e-09	1.59117e-06
ENSG00000265972	TXNIP	0.572271	30.0168	0.0177483	1.47323	2.44921e-09	1.59117e-06
ENSG00000102317	RBM3	1.17678	136.083	0.00754081	0.966433	6.08009e-09	3.26862e-06
ENSG00000235192	NA	0.366112	0	0.932447	0.736841	6.19554e-09	3.26862e-06
ENSG00000148362	PAXX	9.73434	54.9404	0.159855	0.977874	6.7083e-09	3.26862e-06
ENSG00000165516	KLHDC2	2.72642	2.93092	0.44856	0.590204	8.982e-09	4.03983e-06
ENSG00000117335	CD46	0.317443	8.11291	0.0397324	1.43948	9.88972e-09	4.13037e-06
ENSG00000170515	PA2G4	0.899688	56.4672	0.0156464	0.941062	1.08837e-08	4.24248e-06
ENSG00000171858	RPS21	1.65333	20250.8	7.92247e-05	1.55727	2.3011e-08	8.40908e-06
ENSG00000130830	MPP1	0.351562	28.1231	0.0102557	1.28404	5.62906e-08	1.93607e-05
ENSG00000102054	RBBP7	0.401371	16.714	0.0252494	1.3192	1.69097e-07	5.49284e-05
ENSG00000161542	PRPSAP1	0.226174	6.06318	0.0396369	1.21344	2.1591e-07	6.64434e-05
ENSG00000130560	UBAC1	0.130538	3.81002	0.0305077	1.45815	2.42314e-07	7.08406e-05
ENSG00000102144	PGK1	1.01301	100.179	0.0100863	1.16387	3.22048e-07	8.55915e-05
ENSG00000144048	DUSP11	0.442063	14.8142	0.0297574	1.29717	3.22048e-07	8.55915e-05
ENSG00000164587	RPS14	31.2485	14519.5	0.00203578	0.911478	3.76937e-07	9.5283e-05
ENSG00000088882	CPXM1	0.247125	2.33264	0.0691378	16.6109	3.91105e-07	9.5283e-05
ENSG00000169299	PGM2	0.115113	5.44176	0.0227411	1.16024	4.29883e-07	9.81666e-05
ENSG00000092010	PSME1	4.78654	307.879	0.0149882	0.950063	4.40552e-07	9.81666e-05
ENSG00000004468	CD38	0.538777	5.14648	0.0813482	1.6956	4.53309e-07	9.81666e-05
ENSG00000138772	ANXA3	0.538068	3.84186	0.0735104	1.79802	6.93052e-07	0.00013594
ENSG00000157379	DHRS1	0.578046	8.86611	0.0680304	1.54287	6.97487e-07	0.00013594
ENSG00000165819	METTL3	3.91212	8.08761	0.330916	0.748378	6.97487e-07	0.00013594
ENSG00000198034	RPS4X	4.68799	4161.23	0.00101647	0.458708	7.52093e-07	0.000141854
ENSG00000172757	CFL1	1.18982	794.001	0.00157192	0.930774	9.41028e-07	0.000171944
ENSG00000138279	ANXA7	0.334866	34.81	0.0100109	1.05876	1.09086e-06	0.000193281
ENSG00000143486	EIF2D	0.243674	10.7035	0.0201941	1.07531	1.22174e-06	0.000210104
ENSG00000166598	HSP90B1	0.171559	17.345	0.00910308	1.42614	1.38305e-06	0.000231049
ENSG00000144354	CDCA7	0.0498773	10.3801	0.00430042	12.9803	1.4596e-06	0.000237064
ENSG00000090238	YPEL3	1.23896	79.7772	0.0157006	1.01325	1.81107e-06	0.000286198
ENSG00000134057	CCNB1	0.173449	18.9316	0.00857382	1.99557	1.89019e-06	0.000290841
ENSG00000267855	NDUFA7	6.74459	271.626	0.0205953	0.84992	1.94463e-06	0.000291545
ENSG00000169045	HNRNPH1	0.457244	29.9533	0.0160684	1.33287	2.09657e-06	0.000306466
ENSG00000126088	UROD	0.568037	64.1429	0.00877807	1.57701	2.23994e-06	0.000317018
ENSG00000026652	AGPAT4	0.150439	2.05201	0.0690832	1.22471	2.27719e-06	0.000317018
ENSG00000116001	TIA1	0.260327	5.26217	0.0459678	1.04547	2.57691e-06	0.000342437
ENSG00000144021	CIAO1	0.977802	9.59502	0.0873326	0.664865	2.57691e-06	0.000342437
ENSG00000224429	LINC00539	0	1.62327	0	13.8024	2.69813e-06	0.000350577
ENSG00000198171	DDRGK1	0.166211	10.0129	0.0146883	3.17816	2.9154e-06	0.000362924
ENSG00000107874	CUEDC2	3.33051	49.4712	0.060432	0.847863	2.96098e-06	0.000362924
ENSG00000164331	ANKRA2	0.245823	7.21844	0.0338096	1.40298	2.97936e-06	0.000362924
ENSG00000198612	COPS8	0.483664	8.72948	0.0572601	0.831709	3.17254e-06	0.000378568
ENSG00000117616	RSRP1	2.98013	12.1254	0.204463	0.859391	3.89534e-06	0.000455521
ENSG00000004059	ARF5	3.20074	116.888	0.0273677	0.83997	5.10049e-06	0.000573511
ENSG00000185432	METTL7A	2.99123	0.673184	0.828668	0.248766	5.10049e-06	0.000573511
ENSG00000196465	MYL6B	0.485102	49.635	0.00566821	2.25402	6.09888e-06	0.000672833
ENSG00000115271	GCA	2.22966	45.3144	0.0300745	0.62339	6.6478e-06	0.000706721
ENSG00000116691	MIIP	1.21212	4.66615	0.194372	0.527212	6.6478e-06	0.000706721
ENSG00000076662	ICAM3	0.507931	29.6483	0.0174305	1.1157	7.09801e-06	0.00071599
ENSG00000087086	FTL	0.790854	6652.15	0.000116424	0.946998	7.09801e-06	0.00071599
ENSG00000198467	TPM2	0.343111	0.645742	0.316923	2.82085	7.10235e-06	0.00071599
ENSG00000213339	QTRT1	2.91328	11.0043	0.203674	0.688008	9.19944e-06	0.00091168
ENSG00000115211	EIF2B4	1.06237	10.1625	0.0903925	0.457582	1.11423e-05	0.00107607
ENSG00000100749	VRK1	0.345684	16.6048	0.0185083	1.14822	1.12263e-05	0.00107607
ENSG00000119004	CYP20A1	1.03726	3.45714	0.22955	0.528871	1.26434e-05	0.00117343
ENSG00000148187	MRRF	2.07494	2.47733	0.395957	0.741683	1.26434e-05	0.00117343
ENSG00000080822	CLDND1	0.05202	25.9676	0.00191491	2.16821	1.28979e-05	0.00117834
ENSG00000101158	NELFCD	0.44542	6.39992	0.0644615	0.71772	1.34627e-05	0.00121102
ENSG00000241769	LINC00893	0	0.350333	0	16.0916	1.61759e-05	0.00143304
ENSG00000172936	MYD88	1.2877	11.0687	0.0989897	0.632551	1.95135e-05	0.00170292
ENSG00000111348	ARHGDIB	0.0491504	1367.8	4.12976e-05	2.01041	2.08057e-05	0.00176889
ENSG00000159131	GART	0.0333983	3.50548	0.00945222	13.7859	2.08745e-05	0.00176889
ENSG00000140474	ULK3	0.0411967	1.11613	0.0381831	15.6568	2.16277e-05	0.00178963
ENSG00000143578	CREB3L4	0.772978	8.37103	0.0746977	0.794495	2.19903e-05	0.00178963
ENSG00000164104	HMGB2	14.7087	342.46	0.0392914	0.548664	2.20376e-05	0.00178963
ENSG00000074800	ENO1	0.0573666	475.839	0.000124487	7.28353	2.29715e-05	0.00183992
ENSG00000173726	TOMM20	1.20371	62.3227	0.0187525	0.857535	2.48626e-05	0.00196448
ENSG00000014914	MTMR11	0.0644182	0.290664	0.169227	1.35415	2.68041e-05	0.00208965
ENSG00000167815	PRDX2	0.33553	243.192	0.00184515	1.38546	2.85757e-05	0.00219845
ENSG00000185043	CIB1	1.41379	54.6947	0.0248301	0.539519	2.97368e-05	0.00222912
ENSG00000223773	CD99P1	3.55079	0.365468	0.922954	0.167058	2.97368e-05	0.00222912
ENSG00000162836	ACP6	0.216844	0.872581	0.234293	1.02747	3.12116e-05	0.00226408
ENSG00000197622	CDC42SE1	1.44869	10.9701	0.1114	0.988817	3.15495e-05	0.00226408
ENSG00000166484	MAPK7	0.184856	0.108474	0.652133	0.876387	3.15787e-05	0.00226408
ENSG00000102316	MAGED2	0.625316	9.65424	0.0561382	0.826658	3.17521e-05	0.00226408
ENSG00000073584	SMARCE1	0.0680332	9.42173	0.00877603	1.06406	3.30524e-05	0.00227518
ENSG00000196476	C20orf96	0.792257	1.01412	0.408638	1.09211	3.34416e-05	0.00227518
ENSG00000067365	METTL22	0.655693	7.29727	0.072477	2.02872	3.34643e-05	0.00227518
ENSG00000158411	MITD1	6.02908	38.1686	0.133663	0.530014	3.34643e-05	0.00227518
ENSG00000068366	ACSL4	0.0283939	1.37207	0.0198309	3.48937	3.42786e-05	0.00230376
ENSG00000115392	FANCL	0.560889	9.36369	0.051014	1.07827	3.51715e-05	0.00230544
ENSG00000114956	DGUOK	6.23439	150.938	0.0395528	0.542853	3.54865e-05	0.00230544
ENSG00000124370	MCEE	2.4787	17.9907	0.113773	0.949157	3.54865e-05	0.00230544
ENSG00000124702	KLHDC3	0.0519427	14.4067	0.00365001	12.5916	3.68603e-05	0.00236838
ENSG00000092094	OSGEP	0.446065	17.4513	0.0215703	1.47483	3.79976e-05	0.00241491
ENSG00000168894	RNF181	3.58164	387.954	0.00972497	0.583953	4.22537e-05	0.00265653
ENSG00000142669	SH3BGRL3	1101.91	43.9465	0.960675	0.0179933	4.74098e-05	0.00290608
ENSG00000127884	ECHS1	0.0317936	55.7798	0.000574143	9.51153	4.75752e-05	0.00290608
ENSG00000148690	FRA10AC1	0	2.30223	0	0	4.7714e-05	0.00290608
ENSG00000184428	TOP1MT	0	9.78238	0	11.2044	5.10508e-05	0.00306949
ENSG00000197111	PCBP2	0.16086	64.4021	0.00227874	1.92397	5.14469e-05	0.00306949
ENSG00000135446	CDK4	0.0417312	39.5717	0.00103045	10.6914	5.31127e-05	0.00313687
ENSG00000114125	RNF7	2.71485	79.7537	0.0371567	0.873925	5.62454e-05	0.00325611
ENSG00000196118	CCDC189	0.392529	13.7847	0.0275565	0.764617	5.62454e-05	0.00325611
ENSG00000145191	EIF2B5	0.259447	10.4005	0.0212459	1.11781	5.95139e-05	0.00341155
ENSG00000114850	SSR3	0.0392233	36.173	0.00101956	11.2857	6.06236e-05	0.00344142
ENSG00000011485	PPP5C	0.0277152	2.54181	0.0106734	13.9124	6.24919e-05	0.00351337
ENSG00000132275	RRP8	0.0827496	4.24598	0.0179186	14.6791	6.43171e-05	0.00357379
ENSG00000117362	APH1A	0.0471014	22.6098	0.00236634	11.6734	6.47891e-05	0.00357379
ENSG00000116906	GNPAT	0.0281088	6.10755	0.0044143	12.6981	6.5891e-05	0.0036006
ENSG00000254521	SIGLEC12	0.0805644	0.310531	0.125784	17.4608	6.96976e-05	0.00377335
ENSG00000148444	COMMD3	12.6094	66.3312	0.163443	0.541755	7.04036e-05	0.00377547
ENSG00000125875	TBC1D20	0.113006	0.602403	0.138329	1.0689	7.10281e-05	0.00377547
ENSG00000115446	UNC50	0.865735	23.8244	0.0361829	0.989969	7.44245e-05	0.00392036
ENSG00000122406	RPL5	0.0419778	3791.87	1.16447e-05	4.18107	7.51421e-05	0.00392282
ENSG00000112799	LY86	0.0415608	75.0824	7.24066e-05	9.33714	7.90109e-05	0.00408829
ENSG00000138600	SPPL2A	0.10736	1.3364	0.0625621	1.44322	8.20933e-05	0.00418162
ENSG00000167315	ACAA2	0	14.7291	0	10.2232	8.22641e-05	0.00418162
ENSG00000168906	MAT2A	0.196753	23.5192	0.00706606	1.41034	8.29602e-05	0.00418162
ENSG00000163950	SLBP	0.0195272	10.1985	0.00205958	11.3533	8.72398e-05	0.00431377
ENSG00000150753	CCT5	0.400815	36.6259	0.0101305	0.82678	8.77953e-05	0.00431377
ENSG00000213619	NDUFS3	0.861681	101.222	0.00850901	1.06537	8.77953e-05	0.00431377
ENSG00000211584	SLC48A1	0	2.36487	0	13.9329	8.90233e-05	0.00433766
ENSG00000145439	CBR4	0.0648103	1.11651	0.0544228	16.4461	9.6505e-05	0.00463526
ENSG00000135148	TRAFD1	0.085119	5.58281	0.0160047	1.4204	9.74511e-05	0.00463526
ENSG00000119335	SET	0.026732	23.6414	0.00123637	10.9066	9.75093e-05	0.00463526
ENSG00000278053	DDX52	0.0258738	0.826488	0.0372192	15.8605	9.87725e-05	0.00465744
ENSG00000108654	DDX5	3.02346	109.9	0.028695	0.784726	0.000103353	0.00483445
ENSG00000101596	SMCHD1	0	0	0	19.7586	0.000107185	0.0049739
ENSG00000159593	NAE1	0.440036	15.8619	0.0298048	0.650565	0.000109079	0.00502195
ENSG00000019991	HGF	0	5.58903	0	10.7782	0.000110103	0.00502949
ENSG00000122085	MTERF4	0.321842	20.1505	0.0169791	1.37255	0.00011111	0.00503397
ENSG00000186364	NUDT17	0.0226194	0.644809	0.0149303	15.033	0.000111923	0.00503397
ENSG00000121578	B4GALT4	0.32145	1.87585	0.140989	0.774604	0.000115097	0.00505993
ENSG00000124380	SNRNP27	7.3483	25.8341	0.222899	0.635162	0.000115097	0.00505993
ENSG00000256269	HMBS	0.550928	11.5695	0.0440174	0.652702	0.000115097	0.00505993
ENSG00000153044	CENPH	0.451826	11.7629	0.0308641	0.703065	0.000122351	0.00533871
ENSG00000122481	RWDD3	1.21988	31.8582	0.0336396	0.986891	0.000128059	0.00554636
ENSG00000165996	HACD1	0.86079	1.66623	0.327779	0.598888	0.000134556	0.00578492
ENSG00000139644	TMBIM6	0.318383	65.1036	0.00568214	1.5431	0.000142352	0.00607544
ENSG00000111605	CPSF6	0.0340678	7.11129	0.00432554	2.09652	0.000145347	0.0061583
ENSG00000116670	MAD2L2	0.748086	24.0182	0.0303997	0.521307	0.000150037	0.00631103
ENSG00000108774	RAB5C	0.134235	34.4455	0.00369851	0.824823	0.000151111	0.00631103
ENSG00000124831	LRRFIP1	0.0981123	2.86811	0.0356561	1.91223	0.000155294	0.00643973
ENSG00000110955	ATP5F1B	0.268116	214.414	0.0013714	1.00784	0.000158101	0.00649578
ENSG00000183506	PI4KAP2	0.0273854	0.0385428	0.396143	18.6514	0.000159666	0.00649578
ENSG00000258659	TRIM34	0.0296536	1.94907	0.0130177	14.3093	0.000159978	0.00649578
ENSG00000132522	GPS2	1.99507	20.188	0.0833315	0.685012	0.000166561	0.00671644
ENSG00000126698	DNAJC8	0.102972	67.6671	0.00168176	1.07281	0.000170055	0.00681036
ENSG00000173992	CCS	7.18541	10.272	0.390969	0.412958	0.000175436	0.00697806
ENSG00000118705	RPN2	0.146938	34.9765	0.00434071	1.67916	0.000178747	0.00706173
ENSG00000103051	COG4	0.0295565	3.44703	0.00957405	2.64704	0.000180058	0.00706577
ENSG00000111144	LTA4H	0.367936	45.2391	0.00772453	1.02109	0.000184743	0.00720128
ENSG00000002586	CD99	0.0736629	312.07	0.000169078	8.01324	0.000187281	0.00725185
ENSG00000112651	MRPL2	0.682767	43.5929	0.0137418	1.0325	0.000196271	0.00754998
ENSG00000166181	API5	0.0378577	5.49437	0.00653396	2.04285	0.000202487	0.00773477
ENSG00000175193	PARL	0.0412112	22.6434	0.00149324	11.2506	0.000203721	0.00773477
ENSG00000134152	KATNBL1	0.244638	7.47503	0.0326951	0.959843	0.000210665	0.00794683
ENSG00000167515	TRAPPC2L	1.39274	126.839	0.00986441	0.643438	0.000215451	0.00807527
ENSG00000196678	ERI2	0	0.888674	0	0	0.000239392	0.00891544
ENSG00000100353	EIF3D	0.0224756	85.5118	0.000234508	8.42657	0.000243019	0.00899324
ENSG00000103479	RBL2	0.00932486	0.366703	0.0253766	16.006	0.00024988	0.00910734
ENSG00000132199	ENOSF1	0.656875	1.76587	0.260704	0.768786	0.000250775	0.00910734
ENSG00000204316	MRPL38	0.461408	22.1516	0.0213071	0.791281	0.000250775	0.00910734
ENSG00000064201	TSPAN32	1.50052	6.21519	0.185776	0.566635	0.00026368	0.0094585
ENSG00000075336	TIMM21	2.5781	7.41897	0.244515	0.551247	0.00026368	0.0094585
ENSG00000147576	ADHFE1	0.145027	0.323569	0.321653	1.36505	0.000265767	0.00947526
ENSG00000134440	NARS	1.27786	8.97131	0.128195	0.38441	0.00027719	0.00973373
ENSG00000178952	TUFM	4.3672	47.5744	0.0790069	0.577679	0.00027719	0.00973373
ENSG00000143368	SF3B4	0.0197984	17.7997	0.000959377	10.818	0.000278011	0.00973373
ENSG00000177666	PNPLA2	0	0.0643765	0	18.2032	0.000287088	0.00999169
ENSG00000005302	MSL3	0.195011	4.73882	0.0413588	0.924293	0.00029133	0.0100793
ENSG00000130826	DKC1	0	9.2195	0	11.0482	0.000294271	0.0101212
ENSG00000196839	ADA	2.24001	23.1206	0.0830431	0.847609	0.000297155	0.0101606
ENSG00000001036	FUCA2	0.603965	4.63076	0.120863	0.832022	0.000303962	0.0103329
ENSG00000164258	NDUFS4	0.0843231	246.503	0.000284696	8.87452	0.000310293	0.0104872
ENSG00000243989	ACY1	0.0422125	8.59659	0.00420702	12.5785	0.000315742	0.01061
ENSG00000111669	TPI1	1.68239	325.163	0.00535017	0.505738	0.000321608	0.0106843
ENSG00000172663	TMEM134	3.0149	9.89773	0.216876	0.229437	0.000321608	0.0106843
ENSG00000081041	CXCL2	0.126123	4.65204	0.019877	2.96528	0.000323646	0.0106913
ENSG00000090581	GNPTG	0.455507	19.7744	0.0213053	0.970643	0.000332666	0.0108916
ENSG00000072778	ACADVL	1.09936	13.32	0.0775749	0.745596	0.000337801	0.0108916
ENSG00000127837	AAMP	0.794096	21.0245	0.0365718	0.68804	0.000337801	0.0108916
ENSG00000172992	DCAKD	0.179787	3.88603	0.0312034	1.23592	0.000338282	0.0108916
ENSG00000104907	TRMT1	0.256677	2.27032	0.108031	1.32226	0.000339023	0.0108916
ENSG00000162613	FUBP1	0.0542511	3.45981	0.0126232	14.2205	0.000344317	0.0110012
ENSG00000163728	TTC14	0.0624661	0.70896	0.0773214	0.826722	0.000367562	0.0116801
ENSG00000135953	MFSD9	0.365803	1.44398	0.192543	0.582488	0.00037244	0.0117078
ENSG00000178761	FAM219B	2.08679	4.72198	0.283752	0.361383	0.00037244	0.0117078
ENSG00000085662	AKR1B1	0.274945	25.9165	0.00987436	1.12462	0.000379156	0.0118552
ENSG00000219626	FAM228B	0.126321	5.03878	0.0258245	15.0855	0.000387479	0.012051
ENSG00000151725	CENPU	2.19883	10.22	0.145494	0.656556	0.000390948	0.0120946
ENSG00000108468	CBX1	0.192459	6.80339	0.02759	0.799357	0.00039641	0.012199
ENSG00000109534	GAR1	0	13.4684	0	9.99323	0.000403623	0.0123559
ENSG00000170638	TRABD	0.970393	4.28186	0.179687	0.449378	0.000410291	0.0124946
ENSG00000127603	MACF1	0.0451415	1.01333	0.0481195	16.0937	0.00041493	0.0125704
ENSG00000158552	ZFAND2B	0.619038	18.2968	0.0319473	0.623707	0.000430502	0.0128801
ENSG00000183401	CCDC159	0.381767	4.61251	0.0766254	1.09943	0.000430502	0.0128801
ENSG00000063241	ISOC2	0.056623	25.5146	0.00312514	11.9509	0.000433899	0.0128801
ENSG00000143258	USP21	0.0552938	1.04636	0.0445048	0.881495	0.000433963	0.0128801
ENSG00000105393	BABAM1	0.339854	26.9867	0.0125843	0.541273	0.000451616	0.0132693
ENSG00000108848	LUC7L3	0.524384	12.1979	0.042214	0.707502	0.000451616	0.0132693
ENSG00000175054	ATR	0	1.50588	0	13.9175	0.000459788	0.0134419
ENSG00000110321	EIF4G2	0.124273	24.1645	0.0044532	0.817887	0.000464271	0.0135054
ENSG00000130332	LSM7	0.129159	308.936	0.000483276	9.10336	0.000470557	0.01351
ENSG00000088325	TPX2	0	0.949248	0	0	0.000472325	0.01351
ENSG00000168701	TMEM208	3.84709	75.806	0.0465958	0.361779	0.000473669	0.01351
ENSG00000178467	P4HTM	0.280404	1.79673	0.137625	0.883044	0.000473669	0.01351
ENSG00000141380	SS18	0.0330843	3.60933	0.00696405	13.1932	0.000484769	0.0137594
ENSG00000169919	GUSB	0.637724	7.94452	0.0610417	0.452678	0.000496697	0.0140299
ENSG00000135336	ORC3	0.0291091	8.454	0.00351412	1.37751	0.0005175	0.0145472
ENSG00000022277	RTF2	0.911178	60.9059	0.0138193	0.58299	0.000520739	0.0145682
ENSG00000115816	CEBPZ	0.0547502	5.06228	0.0105975	1.06424	0.000533657	0.0148441
ENSG00000154723	ATP5PF	0	656.366	0	6.80432	0.000544016	0.0148441
ENSG00000010671	BTK	0.170132	11.3468	0.0143243	0.831163	0.000545834	0.0148441
ENSG00000078668	VDAC3	0.974489	106.748	0.00882491	0.500576	0.000545834	0.0148441
ENSG00000104872	PIH1D1	1.08225	48.3596	0.0197326	0.515648	0.000545834	0.0148441
ENSG00000135486	HNRNPA1	16.0098	541.169	0.0245764	0.484655	0.000545834	0.0148441
ENSG00000131969	ABHD12B	0	0.200465	0	0	0.000575285	0.0155726
ENSG00000151247	EIF4E	0	7.39257	0	10.4152	0.000582426	0.0156707
ENSG00000125166	GOT2	0.0232364	3.49212	0.0057439	12.9785	0.000584267	0.0156707
ENSG00000102078	SLC25A14	0.971415	3.91015	0.18507	0.524213	0.000599349	0.0157855
ENSG00000127481	UBR4	0.902002	17.4033	0.04736	0.861054	0.000599349	0.0157855
ENSG00000147140	NONO	0.627797	15.2716	0.0415465	0.69813	0.000599349	0.0157855
ENSG00000267796	LIN37	0.247774	8.3057	0.0320592	1.09264	0.000599349	0.0157855
ENSG00000103037	SETD6	0.035921	1.15009	0.0356083	15.4607	0.000610839	0.016016
ENSG00000137135	ARHGEF39	0.0738518	0.38955	0.152229	1.0402	0.000627142	0.0163701
ENSG00000110442	COMMD9	0.114225	22.3304	0.00598541	1.08423	0.000637788	0.016574
ENSG00000132530	XAF1	0.15569	0.656058	0.170758	0.808561	0.000647909	0.0167625
ENSG00000166971	AKTIP	0.11327	1.6379	0.0460597	1.23625	0.000677794	0.0174584
ENSG00000138709	LARP1B	0.0660363	0.923498	0.068668	2.25895	0.000685094	0.0175691
ENSG00000174059	CD34	0	1.24879	0	0	0.000690487	0.01763
ENSG00000168000	BSCL2	0.130089	18.5914	0.00780522	1.86967	0.000700781	0.0178151
ENSG00000133101	CCNA1	0	1.0455	0	0	0.000705327	0.017853
ENSG00000116977	LGALS8	0.207414	2.41216	0.0829934	1.01646	0.000713911	0.0179924
ENSG00000072274	TFRC	0	0.818861	0	14.2902	0.000731911	0.0183106
ENSG00000153391	INO80C	0.0379305	29.6704	0.00141413	10.9392	0.000734807	0.0183106
ENSG00000243678	NME2	0.0181115	999.854	1.11766e-05	5.02169	0.000735931	0.0183106
ENSG00000037897	METTL1	0.251874	7.87134	0.0350772	0.918135	0.000744861	0.0184543
ENSG00000050426	LETMD1	5.28689	16.1531	0.242245	0.321974	0.000754586	0.0186163
ENSG00000106290	TAF6	0.0343146	1.4269	0.0313089	3.74806	0.0007588	0.0186416
ENSG00000166855	CLPX	0.0179571	0.932245	0.0174659	14.5961	0.000778025	0.019034
ENSG00000172236	TPSAB1	0	2.92268	0	0	0.000792729	0.019281
ENSG00000135521	LTV1	0	10.907	0	11.5366	0.00079472	0.019281
ENSG00000111912	NCOA7	0	3.41398	0	10.6033	0.000801747	0.0193711
ENSG00000009307	CSDE1	0.0734561	16.9055	0.00415607	1.68326	0.000816943	0.0196571
ENSG00000129103	SUMF2	0.62574	15.6012	0.0454673	0.558266	0.000826266	0.0196639
ENSG00000138085	ATRAID	0.22366	130.912	0.00160572	1.75514	0.000830175	0.0196639
ENSG00000037474	NSUN2	0.0179711	1.79802	0.0096361	13.5589	0.000830435	0.0196639
ENSG00000113407	TARS	0.0561955	7.73229	0.00648797	12.985	0.00083068	0.0196639
ENSG00000101474	APMAP	0.129664	16.7832	0.00696185	1.52448	0.000846043	0.0199468
ENSG00000196460	RFX8	0.0883628	0.577278	0.147586	17.6381	0.000854998	0.020023
ENSG00000167085	PHB	0	55.6293	0	0	0.000856125	0.020023
ENSG00000083845	RPS5	0.170654	4858.47	3.81832e-05	1.01706	0.000865791	0.0201685
ENSG00000132424	PNISR	0.225105	8.33042	0.0279457	0.951838	0.000881431	0.0203887
ENSG00000111726	CMAS	0.24481	6.84172	0.0367955	0.542144	0.000882218	0.0203887
ENSG00000272419	LINC01145	0.0587603	6.05638	0.0131149	1.6584	0.000897505	0.0205679
ENSG00000160055	TMEM234	0.167453	4.18635	0.0431761	1.34714	0.000900834	0.0205679
ENSG00000120963	ZNF706	1.67987	65.4994	0.0254879	0.261342	0.000904046	0.0205679
ENSG00000152795	HNRNPDL	7.34556	177.085	0.036507	0.267427	0.000904046	0.0205679
ENSG00000123737	EXOSC9	0.12099	14.1538	0.00772459	0.59656	0.000910879	0.0206431
ENSG00000183605	SFXN4	0	13.9998	0	11.3322	0.000916963	0.020651
ENSG00000169230	PRELID1	0.389956	97.1328	0.00376143	0.810089	0.000920544	0.020651
ENSG00000214160	ALG3	0.0550923	11.0121	0.00503294	12.6467	0.000921825	0.020651
ENSG00000175416	CLTB	0.0444068	5.4802	0.00615018	13.0417	0.000929378	0.0207407
ENSG00000102125	TAZ	0.482283	3.62136	0.119772	0.366867	0.000945364	0.0210173
ENSG00000156239	N6AMT1	1.23403	0.399592	0.742245	0.274522	0.000959628	0.0212536
ENSG00000023041	ZDHHC6	0.43342	6.71337	0.0659052	0.726586	0.000988379	0.0216606
ENSG00000172922	RNASEH2C	1.03955	47.89	0.0208376	0.911675	0.000988379	0.0216606
ENSG00000158517	NCF1	0.44961	6.61517	0.0471128	0.986921	0.000993006	0.0216606
ENSG00000197217	ENTPD4	0.0556694	0.379516	0.117348	1.26634	0.000996023	0.0216606
ENSG00000138385	SSB	0.197567	52.7254	0.00438121	1.05992	0.000999446	0.0216606
ENSG00000138073	PREB	0.297129	3.75594	0.0759884	0.637703	0.00100023	0.0216606
ENSG00000137731	FXYD2	0.284668	1.9635	0.104937	2.15609	0.00102276	0.0218735
ENSG00000060138	YBX3	0	5.51422	0	11.0089	0.00102369	0.0218735
ENSG00000119977	TCTN3	0	6.25097	0	11.5269	0.00102369	0.0218735
ENSG00000140395	WDR61	0.0422813	62.0096	0.000871222	2.19595	0.00102503	0.0218735
ENSG00000089289	IGBP1	0.0674435	41.3934	0.00138779	11.1065	0.00102948	0.0218871
ENSG00000068438	FTSJ1	0.782847	4.41583	0.149595	0.353346	0.00103315	0.0218871
ENSG00000134291	TMEM106C	0.31359	50.594	0.00688859	0.67272	0.00104241	0.0219436
ENSG00000011523	CEP68	0	0.443287	0	14.319	0.00104647	0.0219436
ENSG00000169727	GPS1	0.0224921	9.2007	0.00191806	11.6013	0.00104708	0.0219436
ENSG00000134452	FBH1	0	0.926979	0	13.4348	0.00105728	0.0220783
ENSG00000171169	NAIF1	0.477547	0.0361911	0.935983	0.148457	0.00106849	0.022233
ENSG00000143119	CD53	0.106603	118.708	0.000718922	1.09586	0.00107847	0.0223084
ENSG00000140365	COMMD4	0.762806	34.1564	0.0199764	0.689246	0.00107974	0.0223084
ENSG00000005189	REXO5	0	0.942182	0	12.9578	0.00108972	0.0224352
ENSG00000166508	MCM7	0.0429379	19.6825	0.00201778	11.5137	0.00111233	0.0228203
ENSG00000171453	POLR1C	0.178255	10.942	0.0147139	1.36453	0.00112023	0.0229021
ENSG00000148688	RPP30	0.468267	10.7941	0.042779	0.705099	0.00112822	0.0229053
ENSG00000169738	DCXR	3.1912	68.9449	0.0436386	0.553651	0.00112822	0.0229053
ENSG00000110455	ACCS	0.105203	1.20106	0.0800008	1.72434	0.00115717	0.0234117
ENSG00000182481	KPNA2	0.389451	20.8262	0.0178819	1.00921	0.00117865	0.0235297
ENSG00000198189	HSD17B11	1.05965	101.782	0.0103263	0.432378	0.00117865	0.0235297
ENSG00000099246	RAB18	0.276924	7.70664	0.0298576	0.673924	0.00117891	0.0235297
ENSG00000182718	ANXA2	0.0867625	124.291	0.000671045	1.12964	0.00118162	0.0235297
ENSG00000096384	HSP90AB1	0.0894951	121.683	0.00060547	2.16463	0.00118313	0.0235297
ENSG00000140990	NDUFB10	0.103944	166.799	0.000668605	1.26653	0.00119367	0.0236372
ENSG00000111897	SERINC1	0.0238387	5.383	0.00310131	3.04952	0.00119661	0.0236372
ENSG00000129187	DCTD	0.0559072	10.7838	0.0064755	3.41769	0.00122002	0.0240184
ENSG00000109736	MFSD10	0.450424	13.2843	0.035136	0.440027	0.0012311	0.0240744
ENSG00000168884	TNIP2	0.208523	2.15741	0.0834294	0.742467	0.0012311	0.0240744
ENSG00000182378	PLCXD1	0.0765435	0.707838	0.1139	17.482	0.00125437	0.0244476
ENSG00000053371	AKR7A2	0.206063	32.3992	0.00526802	0.703137	0.00126615	0.0245569
ENSG00000165283	STOML2	0.255017	51.6377	0.00468288	1.29262	0.00127294	0.0245569
ENSG00000239713	APOBEC3G	0	20.2471	0	10.7045	0.00127614	0.0245569
ENSG00000277147	LINC00869	0.345149	11.8141	0.0322263	1.11488	0.00127678	0.0245569
ENSG00000150756	ATPSCKMT	0.103032	6.7092	0.0124081	0.955543	0.00131035	0.02512
ENSG00000116455	WDR77	0	4.42709	0	12.0887	0.00133103	0.0254331
ENSG00000100462	PRMT5	0	4.21328	0	11.81	0.00134621	0.0255561
ENSG00000168405	CMAHP	0	2.57007	0	11.8112	0.00134621	0.0255561
ENSG00000136783	NIPSNAP3A	0.0323064	37.1471	0.000728467	9.93927	0.00137723	0.0260604
ENSG00000115875	SRSF7	21.4328	82.4661	0.217867	0.340208	0.00140127	0.0263448
ENSG00000137804	NUSAP1	0.435633	13.6939	0.0340649	0.779892	0.00140127	0.0263448
ENSG00000159346	ADIPOR1	0.1416	17.7033	0.00785926	0.720067	0.00141454	0.026509
ENSG00000168010	ATG16L2	0.128569	2.53097	0.0524623	0.946171	0.00142399	0.0266009
ENSG00000117450	PRDX1	0.131598	438.946	0.000259998	8.49689	0.00143585	0.026737
ENSG00000257218	GATC	0	0.525118	0	0	0.00145292	0.026969
ENSG00000163938	GNL3	1.06959	14.7103	0.0649872	0.407896	0.00146252	0.0270612
ENSG00000110721	CHKA	0	0.220386	0	15.6157	0.00148637	0.0274157
ENSG00000060339	CCAR1	0.0356894	0.496262	0.0607887	16.0108	0.00149781	0.0275398
ENSG00000137965	IFI44	2.25833	10.077	0.168224	0.498437	0.00152616	0.0278376
ENSG00000075407	ZNF37A	0	0.394687	0	0	0.00152853	0.0278376
ENSG00000143727	ACP1	0.213785	133.433	0.00157271	1.61322	0.00153135	0.0278376
ENSG00000145936	KCNMB1	0	0.58074	0	0	0.00153305	0.0278376
ENSG00000029364	SLC39A9	0.0480191	0.5027	0.0798521	16.6704	0.00155609	0.0281686
ENSG00000089682	RBM41	0.0648912	0.587346	0.103032	1.98894	0.00157382	0.0284016
ENSG00000078674	PCM1	0	3.65935	0	13.092	0.00158661	0.0285443
ENSG00000064490	RFXANK	0.68093	26.2528	0.025873	0.868775	0.00159226	0.0285582
ENSG00000198700	IPO9	0.0177117	0.242861	0.0694945	16.5197	0.00160718	0.0287239
ENSG00000107959	PITRM1	0.0910095	2.81487	0.0320372	0.870867	0.00161133	0.0287239
ENSG00000102401	ARMCX3	0	3.01675	0	13.0121	0.0016168	0.0287338
ENSG00000182196	ARL6IP4	0.298696	112.691	0.00266939	0.624896	0.00169205	0.02998
ENSG00000105372	RPS19	0.24974	3979.22	6.85023e-05	1.05084	0.001704	0.0301006
ENSG00000061794	MRPS35	0	29.9921	0	0	0.00171428	0.0301909
ENSG00000079616	KIF22	0.365655	8.99278	0.0370056	0.66184	0.00173223	0.0303244
ENSG00000101365	IDH3B	2.72636	17.2165	0.130295	0.441843	0.00173223	0.0303244
ENSG00000241549	GUSBP2	0	0	1	1.8892	0.00175042	0.0305054
ENSG00000146731	CCT6A	0.0973619	15.9225	0.0056108	1.20638	0.00175301	0.0305054
ENSG00000143374	TARS2	0	1.84028	0	12.3235	0.00180048	0.0312387
ENSG00000113460	BRIX1	0.721457	19.9542	0.0359654	0.29655	0.00183123	0.0316741
ENSG00000139180	NDUFA9	0	9.96084	0	8.88959	0.00183908	0.0316741
ENSG00000105967	TFEC	0.0272605	1.49505	0.0118925	14.0389	0.00184183	0.0316741
ENSG00000109180	OCIAD1	0.13929	76.2695	0.00178708	0.634801	0.00188697	0.0323175
ENSG00000182557	SPNS3	0	2.50828	0	0	0.0018903	0.0323175
ENSG00000205758	CRYZL1	0.0661703	9.11746	0.00826767	2.18657	0.00189649	0.0323288
ENSG00000100124	ANKRD54	0	0.71245	0	12.6395	0.00191175	0.0324942
ENSG00000047932	GOPC	0	0.250656	0	0	0.0019524	0.0330169
ENSG00000134884	ARGLU1	3.64218	9.08998	0.295666	0.148139	0.00196285	0.0330169
ENSG00000181163	NPM1	1.54898	743.001	0.00198734	0.481919	0.00196285	0.0330169
ENSG00000234745	HLA-B	0	1.72328	0	0	0.00196509	0.0330169
ENSG00000109390	NDUFC1	10.1854	6.79197	0.594913	0.206229	0.0020456	0.0340808
ENSG00000213782	DDX47	0.753205	15.7814	0.0457192	0.367775	0.0020456	0.0340808
ENSG00000165028	NIPSNAP3B	0.465899	1.16586	0.274571	0.523514	0.0020459	0.0340808
ENSG00000086189	DIMT1	0.0586834	7.34978	0.00735965	1.6928	0.00210754	0.035008
ENSG00000147206	NXF3	0	0.22125	0	15.132	0.00213415	0.0353427
ENSG00000068745	IP6K2	0.403728	25.0787	0.0170567	0.810449	0.00213979	0.0353427
ENSG00000285417	NA	0	6.32206	0	0	0.00216076	0.0355289
ENSG00000196295	GARS-DT	0.00785134	5.2584	0.00248863	12.1033	0.00216321	0.0355289
ENSG00000114391	RPL24	0.923001	5889.09	0.000195163	0.588824	0.0022205	0.0362661
ENSG00000134453	RBM17	0.682498	10.8078	0.0604628	0.514858	0.0022205	0.0362661
ENSG00000104897	SF3A2	0	0.866273	0	14.9824	0.00225267	0.03649
ENSG00000161217	PCYT1A	0.0910528	2.76547	0.0259679	1.17761	0.00225385	0.03649
ENSG00000136875	PRPF4	0.04089	3.15135	0.0108121	13.6994	0.00226007	0.03649
ENSG00000130734	ATG4D	0.0715347	0.971316	0.0790816	0.933817	0.00226211	0.03649
ENSG00000100028	SNRPD3	0	151.682	0	0	0.00226541	0.03649
ENSG00000144744	UBA3	2.06957	15.7218	0.114461	0.388903	0.00231285	0.0370499
ENSG00000164039	BDH2	1.14235	18.3315	0.0554208	0.62469	0.00231285	0.0370499
ENSG00000204628	RACK1	0.195994	2927.15	6.82479e-05	0.821569	0.00235514	0.0376242
ENSG00000227953	LINC01341	0	0.774631	0.00267778	13.341	0.00237817	0.0378353
ENSG00000102978	POLR2C	0.122108	10.4253	0.0113991	0.834064	0.00238129	0.0378353
ENSG00000111361	EIF2B1	0.203202	14.8611	0.0135521	0.923763	0.00240177	0.0380573
ENSG00000105202	FBL	0	84.6097	0	0	0.0024423	0.0384954
ENSG00000087191	PSMC5	0.270167	82.0147	0.00357243	1.38903	0.00244258	0.0384954
ENSG00000172239	PAIP1	0.0150815	6.64258	0.0018806	11.8931	0.00245577	0.0385012
ENSG00000135469	COQ10A	0.118859	1.48973	0.0795563	1.12626	0.00245612	0.0385012
ENSG00000101193	GID8	0.0718766	3.36701	0.0204022	0.911743	0.00246607	0.0385538
ENSG00000169733	RFNG	0.0226086	0.364436	0.0613694	16.4541	0.00249759	0.0387922
ENSG00000206503	HLA-A	0	0.119028	0.00305414	13.2921	0.00249896	0.0387922
ENSG00000146425	DYNLT1	2.00536	152.479	0.0122149	0.698846	0.00250786	0.0387922
ENSG00000197006	METTL9	0.192658	18.4182	0.0117278	0.614054	0.00250786	0.0387922
ENSG00000172543	CTSW	0.224066	72.5666	0.00318316	0.935303	0.00257045	0.0394531
ENSG00000163743	RCHY1	0.0293424	4.28818	0.00576845	13.2695	0.0025769	0.0394531
ENSG00000265681	RPL17	0.0339367	7160.11	4.4981e-06	3.01447	0.0025769	0.0394531
ENSG00000176986	SEC24C	0.0486681	0.706905	0.0706201	0.89396	0.00258244	0.0394531
ENSG00000185009	AP3M1	0.0495124	2.42626	0.0222541	1.67974	0.00258597	0.0394531
ENSG00000124532	MRS2	0.260828	2.70675	0.088511	0.73867	0.00259107	0.0394531
ENSG00000170571	EMB	0.349883	7.28469	0.0342019	1.00287	0.00261074	0.0396494
ENSG00000115234	SNX17	0.0725453	23.9577	0.0029945	0.871057	0.00262665	0.0397877
ENSG00000161999	JMJD8	0.277994	3.27313	0.0737948	0.702194	0.00269302	0.040598
ENSG00000100836	PABPN1	0.0377793	5.99475	0.00648176	12.9995	0.00269404	0.040598
ENSG00000087470	DNM1L	0.0210109	2.1456	0.0106688	13.7628	0.0027096	0.0406497
ENSG00000178982	EIF3K	1.76006	682.478	0.00247619	0.574324	0.00271735	0.0406497
ENSG00000163297	ANTXR2	0	0.504085	0	0	0.00271832	0.0406497
ENSG00000204152	TIMM23B	0	2.25725	0	14.099	0.00277423	0.0413799
ENSG00000065518	NDUFB4	0.626027	690.65	0.00092374	0.589813	0.00279298	0.0415536
ENSG00000103253	HAGHL	0.0459422	1.43313	0.0168727	14.5411	0.00281238	0.041736
ENSG00000100316	RPL3	1.46161	3424.65	0.000437385	0.406063	0.00282781	0.0418588
ENSG00000126432	PRDX5	0.337247	287.371	0.00124618	0.806834	0.00284998	0.0420804
ENSG00000197472	ZNF695	0.232239	0.0778703	0.578792	2.18886	0.00287558	0.0423515
ENSG00000131470	PSMC3IP	0.0275225	3.19909	0.00800307	13.7695	0.00291987	0.0428957
ENSG00000108861	DUSP3	0	7.59881	0	0	0.00298063	0.0436785
ENSG00000005059	MCUB	0.308541	7.84118	0.0370408	0.922679	0.00301113	0.0440152
ENSG00000035115	SH3YL1	0.0130348	2.67106	0.00297359	13.0937	0.00303893	0.0443108
ENSG00000215068	NA	0.259857	0.746405	0.246024	0.722456	0.00306074	0.0445178
ENSG00000115685	PPP1R7	0.106844	40.1353	0.00299502	1.50321	0.00318519	0.0461138
ENSG00000155366	RHOC	0.161748	18.3101	0.00755572	13.0891	0.00318625	0.0461138
ENSG00000152240	HAUS1	0.196208	46.9119	0.00416111	1.09492	0.00319985	0.0461964
ENSG00000111145	ELK3	0	0.710194	0	14.2007	0.00328393	0.0472934
ENSG00000138399	FASTKD1	0	3.3619	0	0	0.00332054	0.0477032
ENSG00000136874	STX17	0.122155	0.772386	0.165399	1.0424	0.00348382	0.0499262
