## Supplemental Table 4 for "Long-read cDNA sequencing reveals novel isoforms and spliceosome-mutant-enriched transcripts in AML and MDS"

### Sheet: TableS4
Supplemental Table 4: Genes with higher levels of NMD transcript accumulation in splicing-factor mutant tumor samples
gene_id	gene_name	median_nmd_tpm	median_non_nmd_tpm	median_nmd_proportion	log2fc	p_value	fdr
ENSG00000142676	RPL11	2.990557706272985	7132.3	4.286906779595805e-4	1.214053235081496	6.741456992268357e-11	3.1246036188255583e-7
ENSG00000148303	RPL7A	12.229690400237388	4188.220436845676	0.00320458	0.7438904592767832	1.1325130912742147e-10	3.1246036188255583e-7
ENSG00000144048	DUSP11	0.4045544015260407	13.545859517682976	0.030710675709733508	1.8325373582147573	4.756490379068115e-10	8.187067508265575e-7
ENSG00000102393	GLA	1.3099454915234132	39.64632480677535	0.0401242	1.4074282389628319	7.418509884256593e-10	8.187067508265575e-7
ENSG00000243147	MRPL33	4.363676419956697	237.84052057201478	0.019092389649190737	2.409928912843971	7.418509884256593e-10	8.187067508265575e-7
ENSG00000186298	PPP1CC	0.6996730261212496	12.5735	0.0456925	1.5280032027408859	5.628712811771662e-9	5.176539549226005e-6
ENSG00000105401	CDC37	5.612786908087232	14.944525841986401	0.2379892698877527	0.960431	1.672873009835608e-8	1.3187018954675551e-5
ENSG00000102144	PGK1	1.027094520515265	97.34936783702727	0.010161211542460004	1.2585505637418861	1.990519351374516e-8	1.3729607226105724e-5
ENSG00000148362	PAXX	9.331834117848025	53.66949710508564	0.14731253558405913	1.023214126604539	4.6084722747285305e-8	2.542955001195203e-5
ENSG00000164587	RPS14	25.93032173268559	13236.458691698566	0.00201808	1.230423554936012	4.6084722747285305e-8	2.542955001195203e-5
ENSG00000170515	PA2G4	0.6210363930537002	43.83285248447357	0.013898980909233815	0.8868136538371033	5.42061272369648e-8	2.719176455396107e-5
ENSG00000111229	ARPC3	0.5999012364904706	1165.2830917527358	5.88696540116492e-4	1.681397278843565	6.364507148611072e-8	2.9266125371696576e-5
ENSG00000265972	TXNIP	0.5052895450506288	31.03053340783029	0.0134953	1.5640776960353568	1.0197556818948133e-7	4.1017853011253155e-5
ENSG00000092010	PSME1	4.399678103689122	275.3932228524552	0.014593389129919265	0.9802224740098804	1.189354201123687e-7	4.1017853011253155e-5
ENSG00000165516	KLHDC2	2.2861151209846375	2.5101263596086123	0.41888919285873716	0.6054493008974816	1.189354201123687e-7	4.1017853011253155e-5
ENSG00000267855	NDUFA7	5.239921883098228	237.5600798013642	0.021144424398248554	1.1847971730343776	1.189354201123687e-7	4.1017853011253155e-5
ENSG00000171858	RPS21	1.024749498588335	17028.31777515115	6.763031625597172e-5	1.7595176120452063	2.5081430844132546e-7	8.141137376348434e-5
ENSG00000142669	SH3BGRL3	1122.8157267124352	43.58020176373981	0.9606692774897507	0.023691322561479048	3.3459298188580196e-7	1.0257133744699196e-4
ENSG00000235192	NA	0.5895941103740605	0.0787651	0.8687962661122022	0.736841	7.644800029258184e-7	2.2202108716550873e-4
ENSG00000145425	RPS3A	3.8071148913015076	7138.691847436451	5.747309855925818e-4	1.0029587263883224	8.794192852908174e-7	2.366396760868536e-4
ENSG00000004468	CD38	0.2507877104889935	3.2108782322045952	0.08237	2.121171188153098	9.005859365393124e-7	2.366396760868536e-4
ENSG00000130830	MPP1	0.3019306308338625	27.817855025583093	0.00908799	1.4130136308464822	1.3057915027983266e-6	3.2751625056550755e-4
ENSG00000114956	DGUOK	6.460735646193119	148.62176137682255	0.040254173246773314	0.5648487723308289	1.4861770638619492e-6	3.565532625387059e-4
ENSG00000130560	UBAC1	0.11826485040965551	3.6728466687977406	0.029284426275115884	1.4014733617049937	1.870030941758649e-6	4.2995128069267606e-4
ENSG00000080822	CLDND1	0.0378548	24.20216877420502	0.00162406	2.4746455447186384	2.233482912598336e-6	4.929743484687047e-4
ENSG00000001036	FUCA2	0.5355785842225547	4.072739239014956	0.13997843973824925	1.1137942642286123	2.4655869184269062e-6	5.038929116992471e-4
ENSG00000138279	ANXA7	0.3134251474140924	32.82971058468982	0.00925893	1.1119795952024496	2.4655869184269062e-6	5.038929116992471e-4
ENSG00000102054	RBBP7	0.27663067436588173	13.999549994489424	0.020004925640125917	1.2839190395843993	2.790511707763255e-6	5.309670208081945e-4
ENSG00000161542	PRPSAP1	0.18181693469858354	6.043283760259276	0.032590551603719986	1.0483172061896942	2.790511707763255e-6	5.309670208081945e-4
ENSG00000107874	CUEDC2	2.850036519374141	39.97303710666915	0.0614554	0.960746	4.019770844283462e-6	7.155192102824562e-4
ENSG00000223773	CD99P1	2.513215691690326	0.35322036676827484	0.9233731416619662	0.18990873891047289	4.019770844283462e-6	7.155192102824562e-4
ENSG00000111726	CMAS	0.241966	5.917160289505805	0.0382976	0.9874547988881294	5.005851328146306e-6	7.907113741616083e-4
ENSG00000102317	RBM3	0.9614504407751046	142.0268030494482	0.00626519	0.8630887337947337	5.100726906969183e-6	7.907113741616083e-4
ENSG00000126088	UROD	0.4511497998198314	57.01734495871539	0.00789354	1.5906307632074288	5.100726906969183e-6	7.907113741616083e-4
ENSG00000162836	ACP6	0.2073752858698787	0.9540804610515339	0.2122099630550438	1.0473119597981748	5.100726906969183e-6	7.907113741616083e-4
ENSG00000103479	RBL2	0.0108425	0.3630099189946083	0.027403776108229118	16.483357149899323	5.158682397574828e-6	7.907113741616083e-4
ENSG00000134440	NARS	1.140531052603926	7.6927804430074715	0.12782118123331782	0.4822885893229521	6.446431226886626e-6	9.578179515164323e-4
ENSG00000026652	AGPAT4	0.11829291555772875	1.6695325282914388	0.0630817	1.1806599453248987	6.596064182244368e-6	9.578179515164323e-4
ENSG00000100749	VRK1	0.28435766120857164	15.407057177639693	0.0205462	1.426389704486083	9.243871554664357e-6	0.00130789
ENSG00000185043	CIB1	1.201078490208735	50.24958209470603	0.0223114	0.5503472637969785	1.0177421375767686e-5	0.00140398
ENSG00000167815	PRDX2	0.36111775848517286	261.4211455973771	0.00173438	1.5565523105267123	1.0619271871442777e-5	0.0014292
ENSG00000138772	ANXA3	1.790430560411974	14.64840242246792	0.050297	2.330793501257681	1.1147400043427685e-5	0.00146052
ENSG00000076662	ICAM3	0.5157074878002812	37.13687884817819	0.014987939006655845	1.1761456971896538	1.1381358281897546e-5	0.00146052
ENSG00000165819	METTL3	2.3037659863742865	6.473088597749488	0.288301	0.7993482930700117	1.2716000184221453e-5	0.0015947
ENSG00000117335	CD46	0.2952691815454762	8.318611139572695	0.0325296	1.4554952246530526	1.4194245004936064e-5	0.00166646
ENSG00000157379	DHRS1	0.4394867777645125	8.68011	0.0519294	1.5779142882470714	1.4194245004936064e-5	0.00166646
ENSG00000178761	FAM219B	1.506974580234924	3.841825618231141	0.28255995663385663	0.49111332925551104	1.4194245004936064e-5	0.00166646
ENSG00000198171	DDRGK1	0.0903802	8.721416500892474	0.011756179290790057	3.176150262214722	1.5208021370429417e-5	0.00171275
ENSG00000165996	HACD1	0.5475238618376614	0.8407056428505185	0.34587279246162816	0.834747	1.5235200656621815e-5	0.00171275
ENSG00000175324	LSM1	7.971655516934501	43.28387024112566	0.15147355690554143	0.6648122583892149	1.5830091103302513e-5	0.00171275
ENSG00000213339	QTRT1	2.6398086429546406	8.355457519444922	0.19675326224933856	0.7835654902369684	1.5830091103302513e-5	0.00171275
ENSG00000092094	OSGEP	0.40926597893400923	15.363022976406583	0.021510645047492297	1.7114188123067315	1.7444404652215183e-5	0.00183058
ENSG00000115446	UNC50	0.7914372076743375	20.78245282131853	0.0358664	1.2237922768561518	1.763879226132273e-5	0.00183058
ENSG00000117362	APH1A	0.0551416	20.342629755430266	0.00240588	12.208608370375849	1.7960855951639215e-5	0.00183058
ENSG00000169299	PGM2	0.107442	6.041560136634353	0.0183538	1.137307680247741	1.8246113074845197e-5	0.00183058
ENSG00000241769	LINC00893	0	0.27671311337534304	0	16.055784431163644	1.9184265681721592e-5	0.00189034
ENSG00000088882	CPXM1	0.0997514	1.2626008667815145	0.0611783	16.45790274304232	2.1988677726938714e-5	0.00212866
ENSG00000143486	EIF2D	0.16901227599365293	8.68752	0.018296	1.0453404972198959	2.3728451867711364e-5	0.00223245
ENSG00000198467	TPM2	0.24811654785217752	0.5847480536099154	0.2343715984729841	3.147278765462239	2.405017627163597e-5	0.00223245
ENSG00000004059	ARF5	2.8828622596749316	117.9335527086659	0.023640676989580365	0.7833576047803693	2.427458930310866e-5	0.00223245
ENSG00000124702	KLHDC3	0.0388595	13.769747848440504	0.003008	13.424246855682748	2.5813061405471967e-5	0.00233502
ENSG00000090238	YPEL3	1.412243987308801	86.89049234960368	0.0147143	1.0872076847425451	2.6954787193914894e-5	0.0023609
ENSG00000121578	B4GALT4	0.3141614497390038	2.0641334868582053	0.1376986456551687	0.8053984335362171	2.6954787193914894e-5	0.0023609
ENSG00000144354	CDCA7	0.024398	6.116599478389609	0.00255405	13.169883231728367	2.764285973122562e-5	0.00238333
ENSG00000117543	DPH5	1.5905253987772152	20.46208169230612	0.0689303	0.6742758088159164	3.116677455651597e-5	0.00264582
ENSG00000115271	GCA	3.3905636388336093	67.3781	0.028715180164367284	1.0632060813659412	3.31521654835479e-5	0.0026902
ENSG00000172936	MYD88	1.2666248553966752	11.974861802576264	0.0843467	0.6240326657387999	3.31521654835479e-5	0.0026902
ENSG00000198612	COPS8	0.39356430440874784	7.732579068699733	0.0479475	0.9409121713690639	3.31521654835479e-5	0.0026902
ENSG00000169045	HNRNPH1	0.30537466598135243	27.177989077753097	0.014238497393989583	1.4545463991762722	3.395606773041332e-5	0.0027155
ENSG00000141380	SS18	0.033112820437642104	3.41276	0.00816052	13.550758694575368	3.525798904355096e-5	0.00277934
ENSG00000117475	BLZF1	0.1545677481321832	2.7165406064558715	0.041499	1.5217805587971776	3.6764677730458446e-5	0.00279972
ENSG00000162368	CMPK1	0.30579050628840754	2.829166062686637	0.12529567748584503	1.2398443572502211	3.7081100474129985e-5	0.00279972
ENSG00000166598	HSP90B1	0.13190674174440514	17.21544187185589	0.00718844	1.5906433431466307	3.7081100474129985e-5	0.00279972
ENSG00000196465	MYL6B	0.24637095323783703	37.27887102434816	0.00475648	2.277578066932194	3.754604189745175e-5	0.00279972
ENSG00000135446	CDK4	0.0354686	34.193117214435574	9.848551723611336e-4	11.368618517448517	3.859117172245878e-5	0.00283928
ENSG00000138071	ACTR2	0.0613167	9.755872403607004	0.00652588	2.0233912756041836	3.943945080702869e-5	0.00286351
ENSG00000159377	PSMB4	4.461501341487541	122.6308007436924	0.0361071	0.6062301567006019	4.064034675916571e-5	0.00291238
ENSG00000148690	FRA10AC1	0	2.032131230555149	0	13.4951	4.261251460491957e-5	0.00301456
ENSG00000101146	RAE1	0.22610752195757544	9.629507841838867	0.025930507199369148	1.4791522853637462	4.4942045690189395e-5	0.00302427
ENSG00000120963	ZNF706	1.568355961894658	53.44033461420456	0.025946943488901666	0.7685147074956932	4.4942045690189395e-5	0.00302427
ENSG00000197622	CDC42SE1	1.7264340791716553	15.043760129784031	0.1085290948025024	1.149428690144044	4.4942045690189395e-5	0.00302427
ENSG00000198034	RPS4X	3.2828099802204718	3566.5908892473826	8.829839196027375e-4	0.43292613498731153	4.4942045690189395e-5	0.00302427
ENSG00000014914	MTMR11	0.0794304	0.4103072667328035	0.13184144550847443	1.7927975221289028	4.7525881445699704e-5	0.00311448
ENSG00000265354	TIMM23	0.2549675974454255	40.501246447515626	0.00631966	1.5850536342365786	4.7578430521744595e-5	0.00311448
ENSG00000101474	APMAP	0.16154709394833255	20.764586805659583	0.00705691	2.2892357211104803	4.797580405213221e-5	0.00311448
ENSG00000114850	SSR3	0	36.38890665707116	0	11.321073470036586	5.337092708058022e-5	0.00342443
ENSG00000110955	ATP5F1B	0.22388919356606746	177.94039765445467	0.00129705	1.2047428306725987	5.482857739601913e-5	0.00347752
ENSG00000005059	MCUB	0.32757136899460515	8.117369426862583	0.0407065	1.1058574933662242	5.6775817241291564e-5	0.0035601
ENSG00000144021	CIAO1	0.7722258991013184	8.10757	0.0809466	0.6528704919144357	6.048845773685364e-5	0.00375028
ENSG00000172757	CFL1	1.08703	836.4914473562715	0.00133805	0.7718697029685567	6.66808782937642e-5	0.00408828
ENSG00000101596	SMCHD1	0	0	0	19.931570012018494	7.202655608645931e-5	0.0043675
ENSG00000142856	ITGB3BP	3.6763888201591204	17.428328773623953	0.1338894404055272	0.8970567525406639	7.345085048623276e-5	0.00440545
ENSG00000102316	MAGED2	0.41406127649989816	6.903804774480368	0.05613	0.8830736739619784	7.943488890695424e-5	0.004663
ENSG00000169230	PRELID1	0.4301338174896485	95.84811800145896	0.00384803	1.1564293218956996	7.943488890695424e-5	0.004663
ENSG00000224429	LINC00539	0	0.855133	0	12.286090992826972	8.433527935325098e-5	0.00489855
ENSG00000108654	DDX5	2.766865002552737	100.78136917847308	0.028203796716578675	0.8106381725695326	8.89201613259019e-5	0.00511106
ENSG00000068366	ACSL4	0.0236559	1.2410318583407554	0.017711016860192177	3.5669872238468616	9.529710715836178e-5	0.00542113
ENSG00000119004	CYP20A1	0.9798931819183354	3.4692712142743742	0.2225493726789357	0.6162992268202849	9.772693993310844e-5	0.00544704
ENSG00000164104	HMGB2	13.6535	348.94161922262595	0.0382394	0.39882819805008984	9.772693993310844e-5	0.00544704
ENSG00000104872	PIH1D1	0.9824012318080966	39.9347	0.020288036579581097	0.654591	1.073265987080301e-4	0.00574979
ENSG00000127837	AAMP	0.7819488025111553	17.26463111126713	0.0359987	0.9422977569900817	1.073265987080301e-4	0.00574979
ENSG00000129103	SUMF2	0.6055459304596164	12.97953310062532	0.0457048	0.6567425702334632	1.073265987080301e-4	0.00574979
ENSG00000163938	GNL3	0.9627752041368538	11.742251036144403	0.0677194	0.6267392593687782	1.073265987080301e-4	0.00574979
ENSG00000111912	NCOA7	0	3.187615677689152	0	12.496869659835527	1.2148983860882632e-4	0.00644597
ENSG00000159593	NAE1	0.4055294998863929	13.39729975341766	0.027166278061947706	0.6544050444941772	1.2916410443802602e-4	0.00678788
ENSG00000134057	CCNB1	0.13405476334084795	17.941457255844014	0.00750565	1.7326557810157175	1.3067975589369914e-4	0.00680274
ENSG00000163950	SLBP	0.00760192	8.989542308321422	5.998260292864636e-4	11.863534786511233	1.363332692187839e-4	0.00703072
ENSG00000138709	LARP1B	0.0674249	0.7917665127693012	0.0692057	2.43767	1.3793915697968599e-4	0.00703635
ENSG00000116691	MIIP	1.2986360259695982	5.9721078667151755	0.17505757579191655	0.5384790181187821	1.4154317332061938e-4	0.00703635
ENSG00000137965	IFI44	1.963194993047299	8.22509	0.16824805094234055	0.6958060617604096	1.4154317332061938e-4	0.00703635
ENSG00000178952	TUFM	3.515391616701794	41.088268276581886	0.0793508	0.6403023179460678	1.4154317332061938e-4	0.00703635
ENSG00000073584	SMARCE1	0.054311	8.27959	0.00742728	1.0039893929159671	1.4739436911366625e-4	0.0072618
ENSG00000145439	CBR4	0.052842092433279295	0.9883991539017817	0.051354972128447474	16.6628	1.4899566212217647e-4	0.00727574
ENSG00000164331	ANKRA2	0.19544272304113444	6.507013152343155	0.024628281674293498	1.4339679473888065	1.5194120719780565e-4	0.00735449
ENSG00000185432	METTL7A	2.3033342992831294	0.5860039014109403	0.7869816920098629	0.22899084723533514	1.5499809623950865e-4	0.00743721
ENSG00000172992	DCAKD	0.15364253473817685	3.3404264467579523	0.030219118284022524	1.5074057763980493	1.6132090712938222e-4	0.00767387
ENSG00000068745	IP6K2	0.38669877203317166	18.667806610606355	0.0189042	1.073618552738877	1.644987034317324e-4	0.00769241
ENSG00000153044	CENPH	0.354097	9.925579413454269	0.0305057	0.6762505083935543	1.644987034317324e-4	0.00769241
ENSG00000101158	NELFCD	0.32197250091694757	5.308828955803664	0.0637317	0.7086057707310888	1.696120586070021e-4	0.00779933
ENSG00000115211	EIF2B4	0.8036639994320962	8.0882	0.0820872	0.4163461134796697	1.696120586070021e-4	0.00779933
ENSG00000075407	ZNF37A	0	0.32670956440770627	0	16.34130133017775	1.8265237669844335e-4	0.00832955
ENSG00000135953	MFSD9	0.3714972041349401	1.7260071253895481	0.19251692184081876	0.6008884439735178	1.8547388943950717e-4	0.00838889
ENSG00000162613	FUBP1	0.0475313	2.7912755864026098	0.0118021	14.299324037227787	2.0137268018030632e-4	0.00898175
ENSG00000196118	CCDC189	0.3302947926564211	11.221276689004398	0.0254069	0.8309170222038298	2.0267818943552266e-4	0.00898175
ENSG00000159131	GART	0.0238956	3.0234284111549155	0.0064268	14.065778352344896	2.0346476792864032e-4	0.00898175
ENSG00000131969	ABHD12B	0	0.22226736079967896	0	0	2.0538393374655093e-4	0.00899451
ENSG00000143578	CREB3L4	0.42677381424570726	5.8212383770759875	0.0630928	0.8825341687479784	2.0824489253460393e-4	0.00904799
ENSG00000183506	PI4KAP2	0.016109566132277653	0.034529344915364996	0.3571562203812381	19.03844919178951	2.1016600503849514e-4	0.00906013
ENSG00000011485	PPP5C	0.0182068	1.8264972982822427	0.00660887	14.382021334156786	2.143800006740096e-4	0.00917015
ENSG00000167315	ACAA2	0	11.812859010388873	0	10.71093069425917	2.1984422894988327e-4	0.00925209
ENSG00000158411	MITD1	5.119072098328054	36.37203814300999	0.1278427663291009	0.5476571144323147	2.2132582419704175e-4	0.00925209
ENSG00000167515	TRAPPC2L	1.2597852192304004	119.41470900156605	0.00931923	0.7385243510296837	2.2132582419704175e-4	0.00925209
ENSG00000132275	RRP8	0.0695439	3.99076	0.016389525691663676	14.699349842259823	2.4073050882475407e-4	0.00979948
ENSG00000064201	TSPAN32	1.169611263969073	6.121098807089478	0.1623078778752855	0.5965858537205624	2.4152406509919238e-4	0.00979948
ENSG00000134884	ARGLU1	3.556942871850353	8.369706567269091	0.29763619299245847	0.2414961028562466	2.4152406509919238e-4	0.00979948
ENSG00000139644	TMBIM6	0.3165575223363255	69.41480374243662	0.00533118	1.568319505823969	2.4152406509919238e-4	0.00979948
ENSG00000105127	AKAP8	0.017122799128454103	0.19616257795233916	0.0898978	17.12186705904834	2.603892488356979e-4	0.010487794708579424
ENSG00000124370	MCEE	1.9622470540210715	17.445097700322815	0.090802	1.2031579868466151	2.633871138770199e-4	0.010531667350531855
ENSG00000071082	RPL31	0.9391958530754629	5523.766157108044	1.9796821998618544e-4	1.143606825881171	2.8201428828116795e-4	0.011109466639647705
ENSG00000158517	NCF1	0.7398632161429064	8.432093810117406	0.0455243	1.0404722400219617	2.829937423652916e-4	0.011109466639647705
ENSG00000196839	ADA	1.282630880505295	13.394008991671608	0.0834033	0.9154856330215072	2.838772736843651e-4	0.011109466639647705
ENSG00000140474	ULK3	0.0207385	1.0124135053028516	0.023148728882839944	15.50051843630857	3.012617663200985e-4	0.0117068
ENSG00000162222	TTC9C	0.9694551165796393	15.812043935534199	0.0546272	0.8099909818502637	3.1260042529375953e-4	0.011978674630353923
ENSG00000168701	TMEM208	3.104288041832662	66.83402121299639	0.0463505	0.4928192354728762	3.1260042529375953e-4	0.011978674630353923
ENSG00000105967	TFEC	0.028281620291622102	1.352971909150348	0.011908324344432508	14.320291713518321	3.258059992217532e-4	0.0123986
ENSG00000090581	GNPTG	0.353225	17.534141808804385	0.020301918833153722	0.9676700095574182	3.4021635873907296e-4	0.0128583
ENSG00000107959	PITRM1	0.0924508	2.4488704720651944	0.0329684	1.1870011443004347	3.691676057683864e-4	0.013612140918061394
ENSG00000117616	RSRP1	2.3532679846820486	11.464982122412131	0.1839806758819938	0.8462238832521151	3.700292021944924e-4	0.013612140918061394
ENSG00000147140	NONO	0.4591689135882153	12.285867335868238	0.0380625	0.7471293998974282	3.700292021944924e-4	0.013612140918061394
ENSG00000189050	RNFT1	2.7153480692542575	7.252717041893306	0.24855068827669297	0.5474068292166161	3.700292021944924e-4	0.013612140918061394
ENSG00000106615	RHEB	0	24.30083240253467	0	10.85446340204481	3.779117768058661e-4	0.013745989722479422
ENSG00000019991	HGF	0	4.183392667684357	0	10.57713259632092	3.800724377344057e-4	0.013745989722479422
ENSG00000115816	CEBPZ	0.0470034	4.643932210694305	0.010222167760032621	1.5251808588089042	3.849036080426342e-4	0.013745989722479422
ENSG00000119335	SET	0	20.248216761114385	0	10.883493458499832	3.861233068112197e-4	0.013745989722479422
ENSG00000143368	SF3B4	0	16.14006099554718	0	10.801428296334818	3.861233068112197e-4	0.013745989722479422
ENSG00000148444	COMMD3	10.411395317000236	60.002873695206226	0.15386359445033715	0.5180899717119878	4.0219267990540303e-4	0.0142263
ENSG00000125875	TBC1D20	0.11002972596286051	0.6033001242348983	0.13505909391766024	1.155963686373304	4.0642778577957965e-4	0.0142845
ENSG00000135148	TRAFD1	0.0678707	6.083596410585724	0.015682742550447926	1.4656746910687708	4.1125974357803755e-4	0.0143629
ENSG00000110077	MS4A6A	0.0161065	18.481809628089994	7.90973514543743e-4	11.22900095737146	4.145191044750342e-4	0.014385637852158736
ENSG00000108468	CBX1	0.18680166995549913	6.132970247409848	0.025290960101572023	0.8318279806471799	4.282284276008098e-4	0.014761486774255067
ENSG00000145936	KCNMB1	0	0.30416642282020845	0	0	4.363757286090826e-4	0.014761486774255067
ENSG00000169738	DCXR	2.9433650802648152	64.59024433126592	0.0448939	0.7098939763476032	4.3686972649148394e-4	0.014761486774255067
ENSG00000170144	HNRNPA3	0.4340983160607799	25.870681591201986	0.0196354	0.6250022234327152	4.3686972649148394e-4	0.014761486774255067
ENSG00000254521	SIGLEC12	0.0626852	0.3059184133459357	0.0976045	17.416536479881724	4.387248696951488e-4	0.014761486774255067
ENSG00000116455	WDR77	0	3.7847825332209863	0	13.209684868244764	4.4532966567170646e-4	0.0148929
ENSG00000171169	NAIF1	0.4227267155410095	0.034726101818607455	0.9336590078998702	0.1612780147850648	4.640671861709693e-4	0.015426
ENSG00000116670	MAD2L2	0.613002	21.96250332889411	0.030196312602917413	0.6095326769413726	4.7423267106891625e-4	0.015576284993799285
ENSG00000172663	TMEM134	2.6710154116642917	9.172531753889128	0.21276440210389913	0.3081730035338063	4.7423267106891625e-4	0.015576284993799285
ENSG00000122406	RPL5	0.033421	3133.922773485999	1.061758167701916e-5	4.451336268288556	4.789098757329284e-4	0.015636832510617153
ENSG00000118007	STAG1	0.00536608	0.47296079317101314	0.011341505986411435	16.14904553749441	4.8681786889124857e-4	0.015674623505174505
ENSG00000175193	PARL	0.0120466	19.50760384651203	3.768187174275969e-4	11.450025620088397	4.8681786889124857e-4	0.015674623505174505
ENSG00000243989	ACY1	0.0394	6.8983061233463765	0.00434918	12.645562618121877	4.88589206757886e-4	0.015674623505174505
ENSG00000184428	TOP1MT	0	7.057378903116078	0	11.124584548811058	5.131083578573481e-4	0.016221781888371842
ENSG00000111144	LTA4H	0.48164922824389966	55.1024	0.00735956	1.2850347134905193	5.144639054847903e-4	0.016221781888371842
ENSG00000173992	CCS	4.999231790798095	8.133287769413718	0.37473194490612655	0.40501099055945805	5.144639054847903e-4	0.016221781888371842
ENSG00000186364	NUDT17	0	0.5038621121944371	0	15.26880423780047	5.195438920381876e-4	0.016288881796969995
ENSG00000104897	SF3A2	0	0.7865521475625966	0	15.836758565349584	5.237549145768144e-4	0.016328133438615042
ENSG00000159346	ADIPOR1	0.143837	17.768425552988788	0.00759455	1.1588244773066567	5.355660438816088e-4	0.016602547360329872
ENSG00000148187	MRRF	1.27915	1.9730248357310027	0.35515439192029713	1.0749394223742774	5.577560726062904e-4	0.017005485965879866
ENSG00000213619	NDUFS3	0.7084497854970024	79.71375508568853	0.00710566	1.0704730356220944	5.577560726062904e-4	0.017005485965879866
ENSG00000205758	CRYZL1	0.063915	8.510293245770114	0.00752091	2.573604658994715	5.578095251584371e-4	0.017005485965879866
ENSG00000158864	NDUFS2	0.11752405165291024	0.6022915025170705	0.2142117331994789	0.8039742825024121	5.871816386730385e-4	0.017802572979108935
ENSG00000108774	RAB5C	0.10775173656777826	35.555788983916734	0.00351455	0.7710436727914722	5.937631586070674e-4	0.0178428
ENSG00000147576	ADHFE1	0.120857	0.24367516941162104	0.3065996168764261	1.414814509599872	5.949761499478333e-4	0.0178428
ENSG00000175054	ATR	0	1.4768681391061944	0	14.459605048495723	6.138546980670051e-4	0.018309460669912077
ENSG00000108861	DUSP3	0	6.025242931288384	0	0	6.199384812824405e-4	0.018391508278045737
ENSG00000127884	ECHS1	0.0217922	48.77106704007533	3.83574432161522e-4	9.473036181604545	6.309169673346703e-4	0.018617111367661553
ENSG00000168906	MAT2A	0.1207191050872975	19.802855438679135	0.00662114	1.4746669034221866	6.41961976619603e-4	0.0188423
ENSG00000102125	TAZ	0.5813495360249399	3.971763223290214	0.1139719534657902	0.456161	6.543487539695908e-4	0.018904169761278542
ENSG00000145191	EIF2B5	0.20469600092371318	10.082694332408105	0.019893546933831042	1.136441811841078	6.543487539695908e-4	0.018904169761278542
ENSG00000178467	P4HTM	0.2516673005165539	1.6117625671988356	0.13528700337983063	0.9365608078458812	6.543487539695908e-4	0.018904169761278542
ENSG00000148834	GSTO1	0.0465074	156.0760827028049	2.648488698651202e-4	9.231117380988412	6.707082739966531e-4	0.019275876332882975
ENSG00000081307	UBA5	0.0625356	2.089068101488192	0.036683472652394924	1.0461875629713004	6.803042734341648e-4	0.0194032
ENSG00000211584	SLC48A1	0	2.2793387494110977	0	13.974425313476667	6.821725599889107e-4	0.0194032
ENSG00000074800	ENO1	0.032284389019457904	383.61430635570684	8.94912167783761e-5	7.464000136152256	6.965048806590349e-4	0.019634393250368653
ENSG00000135469	COQ10A	0.0952143	1.141873300102895	0.0832946	1.3857737961926884	7.051998330584933e-4	0.019634393250368653
ENSG00000151247	EIF4E	0	5.7896917154917915	0	11.634892168984996	7.055573155532108e-4	0.019634393250368653
ENSG00000075336	TIMM21	2.074949933060582	6.034716050316537	0.23490169446293124	0.6680220179727018	7.080906590836103e-4	0.019634393250368653
ENSG00000108848	LUC7L3	0.39457579882179983	9.599363839599686	0.0427452	0.8292912892250971	7.080906590836103e-4	0.019634393250368653
ENSG00000109534	GAR1	0	10.614486089879325	0	10.385747867926721	7.224054826939948e-4	0.019931167267527316
ENSG00000112651	MRPL2	0.5267238089203152	36.85513733036788	0.012607110146333478	1.138629504531978	7.387945705025484e-4	0.020181526930856744
ENSG00000138385	SSB	0.16382860848350983	47.06416969510323	0.00423782	1.0408228119329925	7.387945705025484e-4	0.020181526930856744
ENSG00000127084	FGD3	0.16065811255354165	1.9845810029187798	0.0794635	0.8513671941293811	7.657772164111729e-4	0.0206125
ENSG00000149100	EIF3M	2.800690875711239	71.96825476525643	0.0458331	0.8421218452265943	7.657772164111729e-4	0.0206125
ENSG00000169919	GUSB	0.5642599342296513	7.06001	0.059794016361211746	0.4591407493167234	7.657772164111729e-4	0.0206125
ENSG00000100462	PRMT5	0	3.0096797580852934	0	12.075975373734455	7.976484465227776e-4	0.0213327
ENSG00000185009	AP3M1	0.0493636	2.1647405996033333	0.0232706	1.9756089273362283	8.002664221207989e-4	0.0213327
ENSG00000196678	ERI2	0	0.5975213410017008	0	0	8.216009762993095e-4	0.021644682294644307
ENSG00000163728	TTC14	0.055885	0.6627439161124918	0.0714744	0.9889447457809891	8.242748774107907e-4	0.021644682294644307
ENSG00000116001	TIA1	0.154463	4.044193953352615	0.0388286	0.795392	8.276600152537058e-4	0.021644682294644307
ENSG00000267796	LIN37	0.24107235966238666	7.312813161021044	0.029836597023868455	1.2564270968100066	8.276600152537058e-4	0.021644682294644307
ENSG00000078668	VDAC3	0.8759719766792675	83.12948577961087	0.00856553	0.581196	8.940037049592826e-4	0.023115601022322015
ENSG00000105393	BABAM1	0.3113650811513097	24.88878526065275	0.011509404355460419	0.5286353030308303	8.940037049592826e-4	0.023115601022322015
ENSG00000177666	PNPLA2	0	0.0645666	0	18.331130734337012	8.964731096007451e-4	0.023115601022322015
ENSG00000114023	FAM162A	0	23.03033620215763	0	0	9.012264891324043e-4	0.023130082637360962
ENSG00000113141	IK	0.1795390595315495	18.484864412872973	0.00978936	0.9034466024564695	9.131365490022744e-4	0.023327256839789583
ENSG00000117450	PRDX1	0.11081335901331404	402.8959325165114	2.6195732674506357e-4	8.523743779623455	9.6166768476711e-4	0.0244254
ENSG00000150753	CCT5	0.29891477744505457	33.423666410387824	0.00881057	0.7651718517303715	9.65086797727753e-4	0.0244254
ENSG00000154723	ATP5PF	0	555.6148967169768	0	6.927763177644014	9.694007351235015e-4	0.0244254
ENSG00000160055	TMEM234	0.16020670968154327	3.9702988721318677	0.0394758	1.4455382657657592	9.808433616034003e-4	0.0244715
ENSG00000196476	C20orf96	0.3683575525333157	0.7411715347118917	0.3441569685561586	1.0109507190228753	9.81677540520918e-4	0.0244715
ENSG00000106052	TAX1BP1	0	9.841594358756174	0	0	9.878897408643675e-4	0.0244715
ENSG00000083845	RPS5	0.1533701211529115	4025.742083942978	3.7633611674121005e-5	1.0894042302781501	9.889730446452781e-4	0.0244715
ENSG00000005243	COPZ2	0	0.4747238295927858	0	15.258692164587323	0.00100365	0.024723880595530122
ENSG00000160049	DFFA	0.0240816	3.3331435512851986	0.00339648	14.66567120086271	0.00108326	0.026531887420051296
ENSG00000115282	TTC31	0.10074835714193495	0.8869756327975005	0.10418230141834255	0.9906756115918651	0.00108921	0.026531887420051296
ENSG00000140990	NDUFB10	0.0911452	148.43412197593858	5.99313207534438e-4	1.639035869881365	0.00109147	0.026531887420051296
ENSG00000164258	NDUFS4	0	188.15022973592326	0	8.873867897760793	0.00110626	0.026773469875263047
ENSG00000110321	EIF4G2	0.0966962	22.080818919162542	0.00372608	0.8575327148478497	0.00112266	0.027051606686579813
ENSG00000116906	GNPAT	0.017461	5.260102287486459	0.00332627	12.525103880122579	0.0011559	0.027731603178098835
ENSG00000197217	ENTPD4	0.061580460437233246	0.4132006208037907	0.12211360106148555	1.6878389345396527	0.00116863	0.027915533122235738
ENSG00000104907	TRMT1	0.2202538045686496	1.791525083606812	0.0971857	1.317748843837017	0.00119628	0.0284528
ENSG00000010671	BTK	0.14413168292207265	9.704439718107956	0.013951832501888963	0.9205576451490484	0.00120977	0.028650329897727374
ENSG00000078674	PCM1	0	2.3802035185761117	0	13.820133433138146	0.00121872	0.028738895525859495
ENSG00000182718	ANXA2	0.0839592	106.87742871708076	6.199346844646698e-4	1.0389348102653224	0.00123632	0.029029873607429542
ENSG00000089289	IGBP1	0.0444997	38.75557590045389	0.00106815	11.337049287196626	0.00127161	0.029731967595185985
ENSG00000214160	ALG3	0.047074757595044155	8.846332414249718	0.00450476	12.588265656600008	0.00128088	0.029779068732527725
ENSG00000243678	NME2	0	753.6719067620794	0	5.3825094480773865	0.00128442	0.029779068732527725
ENSG00000005302	MSL3	0.1903834016418355	4.673436759647544	0.032410047003491635	0.7634117143905823	0.00130289	0.0299556
ENSG00000183401	CCDC159	0.3594424538032257	4.7831830392184855	0.068897885002361825	0.9760858079629753	0.00130289	0.0299556
ENSG00000115350	POLE4	0.15135106471830867	54.21555033163343	0.00275691	1.1767709249165161	0.00133411	0.0305461
ENSG00000167085	PHB	0	45.031865183278796	0	0	0.00135376	0.030868047590625988
ENSG00000117525	F3	0	0.0270087	0.0240838	17.67613400135416	0.00139406	0.031655952523018234
ENSG00000150316	CWC15	0.7163368607088285	47.76205267817985	0.013164886962633985	0.32991344158946173	0.00140236	0.031714073167254865
ENSG00000278053	DDX52	0	0.7575998536566154	0	15.77247209017793	0.00142902	0.0320363
ENSG00000126432	PRDX5	0.3650440497043106	301.3616562453267	0.001245	0.9049521071481097	0.00143088	0.0320363
ENSG00000143771	CNIH4	0.0578502	32.098305988254424	0.00167619	1.3555105721059302	0.00143403	0.0320363
ENSG00000119977	TCTN3	0	5.217263960491915	0	11.596302196060622	0.00144712	0.0321985
ENSG00000122085	MTERF4	0.2802278333818563	18.18768141069813	0.014884425021605502	1.3802691868393455	0.00147869	0.0327687
ENSG00000111145	ELK3	0	0.6569724168018725	0	15.467349705372206	0.00149696	0.032902132242983675
ENSG00000101365	IDH3B	2.650447568059171	16.490534072045257	0.1287622763487527	0.484812	0.00150856	0.032902132242983675
ENSG00000147604	RPL7	1.3367240766159343	50.08053369888965	0.028382537416787874	0.6787931980079558	0.00150856	0.032902132242983675
ENSG00000158552	ZFAND2B	0.5517617892893971	18.010689151432075	0.031664142761758614	0.6033274525521164	0.00150856	0.032902132242983675
ENSG00000186074	CD300LF	0.3159973861059105	11.860271513344834	0.0230296	0.6329874438224333	0.00153036	0.0332462
ENSG00000108298	RPL19	0	8926.259724016698	0	2.2562224546501892	0.00157934	0.034078097355341154
ENSG00000124831	LRRFIP1	0.067608	2.8972117612209805	0.0340421	1.813270031842059	0.00158121	0.034078097355341154
ENSG00000135521	LTV1	0	9.628957054276459	0	11.543551042509401	0.00158718	0.034078097355341154
ENSG00000150756	ATPSCKMT	0.0954841	6.262753742953196	0.0118068	1.371210675547064	0.00160691	0.034158430947384674
ENSG00000114391	RPL24	0.762831	4933.012616317836	1.9848206756282452e-4	0.6416112360194264	0.00162188	0.034158430947384674
ENSG00000141480	ARRB2	0.8201891244277529	9.222296216738203	0.0665677	0.8219672419582468	0.00162188	0.034158430947384674
ENSG00000168884	TNIP2	0.16753261450122614	1.871989397825261	0.0799428	0.8598697457580804	0.00162188	0.034158430947384674
ENSG00000178537	SLC25A20	1.126136845421704	9.390184355983841	0.096616	0.5578196864170574	0.00162188	0.034158430947384674
ENSG00000138085	ATRAID	0.16381548942737464	114.4469925284568	0.00155402	1.8014991624090675	0.00167646	0.0351737
ENSG00000111348	ARHGDIB	0.0340332	1381.3351786363367	2.8285157045512978e-5	1.7875453135167514	0.00168324	0.035182316148501626
ENSG00000122481	RWDD3	1.0331939930717349	31.765272978716162	0.0313064	0.9661845567446496	0.00174271	0.036151456789386895
ENSG00000204316	MRPL38	0.3346386328305908	19.071351140195645	0.018994812728516358	0.7631208309448828	0.00174271	0.036151456789386895
ENSG00000137752	CASP1	0.0326617	28.75743677944935	7.424420590603847e-4	11.303529556483316	0.00175521	0.0362399
ENSG00000143258	USP21	0.0473115	1.0279883949269653	0.043215635920119615	0.9006170827469282	0.00176011	0.0362399
ENSG00000149600	COMMD7	0.15092368086225016	21.480515465092076	0.0075136	1.3319083787762414	0.00179179	0.036257
ENSG00000284648	NA	0	0.7994686003718985	0.0337312	15.714913908730946	0.00179749	0.036257
ENSG00000137135	ARHGEF39	0.0705378	0.3684276567761866	0.14133160725952665	1.0172590795066314	0.00180317	0.036257
ENSG00000100028	SNRPD3	0	119.96842784969601	0	0	0.00181351	0.036257
ENSG00000123338	NCKAP1L	0	2.5574468819924565	0	0	0.00181351	0.036257
ENSG00000138399	FASTKD1	0	2.69544	0	0	0.00181351	0.036257
ENSG00000149089	APIP	0	32.75502180465495	0	0	0.00181351	0.036257
ENSG00000151065	DCP1B	0	1.669884531479738	0	0	0.00181351	0.036257
ENSG00000085662	AKR1B1	0.22846343367017713	22.58283772082045	0.00754015	1.086125458856613	0.00185195	0.0367894
ENSG00000100353	EIF3D	0.00462752	74.1608	2.8091902489564637e-5	8.394473209026794	0.00186018	0.0367894
ENSG00000101189	MRGBP	0.49360319043357703	2.052419523428786	0.20703484393876376	0.5720461894884133	0.0018715	0.0367894
ENSG00000124380	SNRNP27	5.949949269878526	24.19534729605902	0.21654234068928074	0.5249766872953601	0.0018715	0.0367894
ENSG00000267645	NA	5.405223283939648	0.12044	0.9727146280390908	0.020475721858648915	0.00187347	0.0367894
ENSG00000101246	ARFRP1	0.15947061277429156	6.26498	0.023955555621960434	0.6533270159846195	0.00192113	0.0374201
ENSG00000132530	XAF1	0.1153651876376823	0.5853411573873595	0.1611072296435638	0.8995154643714848	0.00192217	0.0374201
ENSG00000118705	RPN2	0.1216047651611413	32.25263567284273	0.0035437	1.7247971828934507	0.00192593	0.0374201
ENSG00000065154	OAT	0.0357791	25.218640895975824	0.00121524	1.7290685175624485	0.00195145	0.0377828
ENSG00000182378	PLCXD1	0.0739782	0.621392	0.10973658147192461	17.664458173433115	0.00197496	0.038104298420814316
ENSG00000022277	RTF2	0.9218478128368722	65.10744246089952	0.0130565	0.577484	0.00200867	0.038619726901107196
ENSG00000215021	PHB2	0	53.11517605699767	0	0	0.00202405	0.038780206523302344
ENSG00000130826	DKC1	0	6.354336951584058	0	10.576848119583193	0.00203404	0.0388368
ENSG00000138073	PREB	0.2550958637173111	3.436821327168021	0.0690641	0.629488	0.00206081	0.0390774
ENSG00000155463	OXA1L	0.29562282127227724	66.57922994328062	0.00530367	1.0990700613021251	0.00206081	0.0390774
ENSG00000130734	ATG4D	0.0669905	0.8482597150174629	0.0740735	1.2617337030276208	0.00212436	0.0401445
ENSG00000134452	FBH1	0	0.7436971408581532	0	13.672641696627236	0.0021757	0.040974486911784326
ENSG00000115392	FANCL	0.18942194143360813	6.658291901833236	0.0407354	0.9786894286363208	0.00219451	0.0411881
ENSG00000103037	SETD6	0.0269152	0.9426836778873746	0.017357056424293978	15.505426304307901	0.00223019	0.0415749
ENSG00000198700	IPO9	0.011245516783929954	0.20429352070022494	0.057752475915547996	16.98609055071627	0.00223019	0.0415749
ENSG00000166971	AKTIP	0.12285118457182881	2.683446678404061	0.043313	1.3867540544566133	0.00225309	0.041645
ENSG00000135336	ORC3	0.0253986	8.58246	0.00312589	1.7519125911955866	0.00226168	0.041645
ENSG00000184584	TMEM173	0	12.893894115303121	0	9.242852737260188	0.00226956	0.041645
ENSG00000110721	CHKA	0	0.20211217403846854	0	15.774620222524005	0.00227118	0.041645
ENSG00000134152	KATNBL1	0.20488185429587719	7.074695856085411	0.0246888	0.9167049134363843	0.00227168	0.041645
ENSG00000009307	CSDE1	0.0655687	16.22035226715949	0.00407997	1.7373593386539992	0.00227983	0.041656
ENSG00000155366	RHOC	0.11643260253597715	13.045081892129806	0.00736387	13.239102403144184	0.00229233	0.0417462
ENSG00000086189	DIMT1	0.0543544	6.233280089367408	0.0076659	1.9025216276542385	0.00233877	0.042356349493596866
ENSG00000169727	GPS1	0	8.300165337849961	0	11.579094219038092	0.00234119	0.042356349493596866
ENSG00000102978	POLR2C	0.10847027447584635	9.964176264536638	0.011737324855824835	1.0650192086099846	0.0024695	0.044531721403829716
ENSG00000152240	HAUS1	0.1737083632304225	39.98690710342079	0.00392597	1.1689695851936415	0.0024848	0.044593
ENSG00000136003	ISCU	0.106104	71.0176	0.00136786	10.62838473893394	0.00248906	0.044593
ENSG00000100124	ANKRD54	0	0.5969670872111461	0	13.639378484905741	0.00252158	0.0450293
ENSG00000105202	FBL	0	72.95463498825998	0	0	0.00253208	0.045071
ENSG00000240057	NA	0.0665543	0.39145312867703447	0.1456321927457175	17.594449053598478	0.00258669	0.045894991898496974
ENSG00000096384	HSP90AB1	0.0813403	91.86707615819134	5.272508404635542e-4	2.288512312510024	0.00260976	0.046155863919856203
ENSG00000166484	MAPK7	0.188506	0.13761013638023056	0.5222267083608576	0.7768438620965855	0.00263079	0.0462673
ENSG00000110442	COMMD9	0.10336715877848811	20.78664216991606	0.00525682	0.8774097102217207	0.00263283	0.0462673
ENSG00000105372	RPS19	0.1847847900915615	3488.6085893654727	6.66224605443279e-5	1.599010960834743	0.00264954	0.0462897
ENSG00000145592	RPL37	2.502137662491485	1178.0006933766754	0.00246117	0.9418121312712107	0.00265088	0.0462897
ENSG00000156239	N6AMT1	1.136616427511393	0.37306360496415625	0.7204329596385181	0.2795601358109876	0.00266692	0.046422984185751574
ENSG00000143727	ACP1	0.18642303282597233	116.50853356241842	0.00148977	1.785766396811027	0.00274732	0.047672033294196337
ENSG00000106290	TAF6	0.0302991	1.2107807044882204	0.0248431	3.866790001945592	0.00283283	0.0482143
ENSG00000111605	CPSF6	0.0209332	6.360894547303193	0.00320528	2.0190953361314956	0.00283283	0.0482143
ENSG00000103275	UBE2I	0.36568891402952186	48.3958	0.00723185	0.6153859953987698	0.00283737	0.0482143
ENSG00000132522	GPS2	1.7554587393641368	19.96417011711708	0.0747299	0.6244887079189635	0.00283737	0.0482143
ENSG00000163131	CTSS	1.447021521294817	47.80183062890802	0.0270415	0.554319	0.00283737	0.0482143
ENSG00000138326	RPS24	0.3795508577033508	7836.766812108655	4.1171075196907704e-5	0.8070484290696219	0.00283973	0.0482143
ENSG00000188921	HACD4	0.3350629643385472	10.607986417682538	0.029234613666403547	0.9082850821911395	0.00283973	0.0482143
ENSG00000169733	RFNG	0.0107963	0.29285196809635183	0.0479649	16.699247504476826	0.00291938	0.0494145
ENSG00000132109	TRIM21	0.051816081690895854	7.4643580150185596	0.00757957	1.7146337959678102	0.00294557	0.0495774
ENSG00000284681	NA	0.0256847	0.0359388	0.4052214669323265	3.102711201481871	0.00294697	0.0495774
ENSG00000139180	NDUFA9	0	9.162018196939355	0	9.888068351881072	0.00296048	0.0495891
ENSG00000186141	POLR3C	0.13149024478807375	7.220916768541269	0.019133157196273808	1.1783833865982347	0.00298907	0.0495891
ENSG00000258659	TRIM34	0.015334486758764601	1.9416087647360016	0.00943798	14.126862978126578	0.00299213	0.0495891
ENSG00000125633	CCDC93	0	0.1371556332122356	0	0	0.0029926	0.0495891
ENSG00000163297	ANTXR2	0	0.3409346204032472	0	0	0.0029926	0.0495891
ENSG00000124532	MRS2	0.211433	1.947585145604846	0.0885106	0.8916993078728502	0.00302055	0.049700610192305275
ENSG00000064490	RFXANK	0.5184938092713134	23.891116578154673	0.024250012710855837	0.8780430766623233	0.00303536	0.049700610192305275
ENSG00000114125	RNF7	2.203820123289986	70.37577652303418	0.028364938640045325	0.6203367722254632	0.00303536	0.049700610192305275
ENSG00000170638	TRABD	0.9342063842178524	4.269110025718452	0.1727274560730656	0.43321061091493773	0.00303536	0.049700610192305275
